# Proteomics-Based Discovery of Symmetry-Specific Readers and Antireaders of 5-Formylcytosine in Mammalian DNA

**DOI:** 10.64898/2026.04.09.717454

**Authors:** Zeyneb Vildan Cakil, Lena Engelhard, Nina Seidel, Simone Eppmann, Tanja Bange, Daniel Summerer

## Abstract

5-methylcytosine (mC) and its oxidized derivatives are epigenetic modifications of mammalian DNA that play key roles in transcription, cell differentiation, and cancer. They predominantly occur within palindromic CpG dyads, creating multiple possible combinations across the two dyad strands, each representing a chemically distinct DNA major groove mark. Among the modifications, 5-formylcytosine (fC) interacts with a large number of proteins and has been associated with important roles in chromatin regulation. However, it is poorly understood whether nuclear proteins selectively recognize the symmetry of individual fC-containing CpG dyads. Here, we report the first proteome-wide interaction profiles of symmetric and asymmetric fC modifications in mammalian DNA. Our analysis spans several human and mouse cell lines and three DNA promoter probes containing CpG dyads with five distinct combinations of fC, C, and mC nucleobases. We identify a diverse set of fC reader proteins with distinct symmetry preferences, including transcription factors (e.g., MAX, HEY1, RFX5, SIX1, SIX2, and FOXJ3) and DNA repair proteins (MPG and TDG). Notably, some proteins act as fC readers or anti-readers depending on the sequence context, suggesting a role for fC in modulating their target selection. Our data reveal widespread symmetry-specific recognition of fC by mammalian proteins and provide a rich resource for studying its potential functions in chromatin regulation.

**GRAPHICAL ABSTRACT:** 
