## Supplementary material for "Proteomics-Based Discovery of Symmetry-Specific Readers and Antireaders of 5-Formylcytosine in Mammalian DNA": Table S7. Significantly enriched proteins of pulldown with HEK293T and VEGFA probe

### Sheet: a. mC-mC vs C-C
Name	Enriched for	Fold change (log2)	Significance
RFX1	mC/mC	-5.95399	3.64885
RFXAP	mC/mC	-5.01484	7.82296
ZHX1	mC/mC	-4.61311	7.56201
RFXANK	mC/mC	-4.32083	3.05115
RFX5	mC/mC	-4.20187	8.70524
FOXA1	mC/mC	-4.08378	4.65176
RFX2	mC/mC	-3.75558	4.0417
FOXB1	mC/mC	-3.72669	5.8836
PARP2	mC/mC	-3.71683	11.2439
MBD1	mC/mC	-3.51393	8.1163
MBD4	mC/mC	-3.43871	7.32791
MBD2	mC/mC	-3.3822	8.33636
UHRF2	mC/mC	-3.3426	7.68551
PRPF40A	mC/mC	-3.27393	4.21434
SRSF7	mC/mC	-3.17499	9.33407
FOXC1	mC/mC	-3.13721	9.73804
CLK2	mC/mC	-2.9657	8.46031
DLX2	mC/mC	-2.85065	2.85076
RBM14	mC/mC	-2.77099	11.2965
MECP2	mC/mC	-2.74757	5.83106
SRSF3	mC/mC	-2.72605	7.96567
RPA2	mC/mC	-2.67137	6.85384
FOXF2	mC/mC	-2.63775	2.97899
RBM25	mC/mC	-2.62389	9.38848
RPA1	mC/mC	-2.56924	7.2312
RPA3	mC/mC	-2.54767	6.341
RBM45	mC/mC	-2.53992	9.87484
RFX7	mC/mC	-2.5049	4.34062
FOXK1	mC/mC	-2.35877	8.12875
CREB5	mC/mC	-2.33502	7.49518
ATF7	mC/mC	-2.2857	7.28105
FOXK2	mC/mC	-2.28342	6.27362
TET1	mC/mC	-2.26485	4.00161
FOXC2	mC/mC	-2.18974	2.2549
HOXA13	mC/mC	-2.15979	7.55731
SRSF10	mC/mC	-2.13396	4.57005
TBL1X	mC/mC	-2.12252	3.74884
ZFHX4	mC/mC	-2.10293	9.07715
ATF2	mC/mC	-2.09113	7.2888
JUNB	mC/mC	-2.02762	7.21621
L3MBTL3	C/C	5.60454	8.31766
CENPB	C/C	4.47121	7.81168
HMBOX1	C/C	4.30493	7.10055
ARNT	C/C	3.88361	5.88994
NAIF1	C/C	3.71079	4.23114
ORC3	C/C	3.66358	2.04748
MXD4	C/C	3.55041	5.34156
KDM2B	C/C	3.36071	6.55297
AHR	C/C	3.22298	4.86464
DRAP1	C/C	3.09961	4.36596
CBFB	C/C	3.09556	2.91125
CEBPB	C/C	3.04679	2.45384
ELP1	C/C	2.9821	2.06871
THAP1	C/C	2.73713	5.39042
CLOCK	C/C	2.61813	4.12387
BMAL1	C/C	2.54767	2.98055
CENPQ	C/C	2.5413	2.39297
PROX1	C/C	2.53453	3.27544
MYC	C/C	2.50081	4.22175
INTS2	C/C	2.49532	2.01516
E2F3	C/C	2.47571	3.85208
PCGF1	C/C	2.46655	6.00669
MXI1	C/C	2.44123	5.89202
TFAP4	C/C	2.38429	3.04766
NRF1	C/C	2.34073	3.81348
CDYL	C/C	2.32681	2.28506
FGF2	C/C	2.28237	2.14157
REPIN1	C/C	2.23731	2.12667
BCOR	C/C	2.19494	6.89912
USF1	C/C	2.14328	4.6715
NFIA	C/C	2.14062	2.36161
TAF1B	C/C	2.13593	3.87727
SMAD2	C/C	2.10821	2.42944
ACTR8	C/C	2.06062	2.06623
KAT6B	C/C	2.0556	2.26063
KIN	C/C	2.01373	2.20564
USF2	C/C	2.01153	6.51074

### Sheet: b. mC-mC vs fC-fC
Name	Enriched for	Fold change (log2)	Significance
RFX1	mC/mC	-5.88209	3.266
NSMCE3	mC/mC	-5.67954	4.57021
ZHX1	mC/mC	-5.05903	5.99143
RMI1	mC/mC	-4.86328	9.61862
RMI2	mC/mC	-4.65551	8.03882
FAAP24	mC/mC	-3.82526	4.68161
BLM	mC/mC	-3.75836	11.4251
RFX2	mC/mC	-3.62711	4.15725
PRPF40A	mC/mC	-3.40725	4.29327
MBD1	mC/mC	-3.3633	7.6288
UHRF2	mC/mC	-3.28261	7.68884
MBD2	mC/mC	-3.05556	6.83544
XRCC4	mC/mC	-3.03759	3.74449
SUB1	mC/mC	-2.99821	8.58354
SRSF7	mC/mC	-2.84153	8.26327
ISL2	mC/mC	-2.70653	2.75332
CLK2	mC/mC	-2.69322	7.62723
RBM25	mC/mC	-2.59689	10.2202
RBPJ	mC/mC	-2.57204	8.47518
LDB1	mC/mC	-2.51573	3.74677
SRSF3	mC/mC	-2.49999	7.58245
HOXB13	mC/mC	-2.44712	3.53172
RPA2	mC/mC	-2.43581	6.62334
NKX2-4	mC/mC	-2.435	2.51059
SSBP3	mC/mC	-2.37418	7.95318
RPA3	mC/mC	-2.34311	6.56847
RPA1	mC/mC	-2.31552	8.12327
API5	mC/mC	-2.31471	2.02246
RFXAP	mC/mC	-2.29248	6.05143
HOXA13	mC/mC	-2.29055	9.44785
PARP2	mC/mC	-2.28226	7.65286
TET1	mC/mC	-2.24163	2.97148
WWP1	mC/mC	-2.22879	3.87401
ATF2	mC/mC	-2.15473	7.905
ZNF207	mC/mC	-2.09899	2.75695
RECQL	mC/mC	-2.04682	5.88236
TDG	fC/fC	6.27768	6.90761
MPG	fC/fC	5.81561	9.09263
CEBPB	fC/fC	5.10552	4.40064
PSPC1	fC/fC	4.8004	9.39716
NONO	fC/fC	3.79095	8.30177
CEBPA	fC/fC	3.03824	5.33558
DAZAP1	fC/fC	2.7965	7.07634
RBM3	fC/fC	2.7951	8.95807
TIGD1	fC/fC	2.70034	6.59697
KLHL7	fC/fC	2.60824	8.01875
GTF2A2	fC/fC	2.58311	4.87386
APEX1	fC/fC	2.51734	3.32886
TBX18	fC/fC	2.45274	4.46781
NTHL1	fC/fC	2.41174	7.49979
DRAP1	fC/fC	2.40665	3.90026
THAP1	fC/fC	2.34702	4.52771
CENPQ	fC/fC	2.32556	2.14774
E2F6	fC/fC	2.29328	6.97659
APOBEC3C	fC/fC	2.28881	8.30845
REPIN1	fC/fC	2.20814	2.29984
TRIM27	fC/fC	2.20253	6.73749
PAX3	fC/fC	2.20133	7.64753
MGA	fC/fC	2.17441	4.97786
TAF5	fC/fC	2.13375	9.49626
TAF6	fC/fC	2.09308	7.73573
GTF2A1	fC/fC	2.02424	7.86377

### Sheet: c. C-C vs fC-fC
Name	Enriched for	Fold change (log2)	Significance
NKX2-2	C/C	-6.56328	6.67782
L3MBTL3	C/C	-5.72099	5.84099
NSMCE3	C/C	-5.48175	6.34142
HMBOX1	C/C	-5.1788	8.7427
CENPB	C/C	-4.62835	8.80826
ARNT	C/C	-4.47003	6.81028
PBX1	C/C	-4.46281	3.59358
MXD4	C/C	-4.43784	6.5197
NAIF1	C/C	-4.42636	5.76336
CBFB	C/C	-4.07986	8.52624
ATF6B	C/C	-3.74647	2.51243
AHR	C/C	-3.71584	5.05032
PROX1	C/C	-3.71527	3.93417
RMI1	C/C	-3.67225	9.36045
CLOCK	C/C	-3.6194	5.22089
NKX2-4	C/C	-3.57154	4.74282
SMAD2	C/C	-3.2249	4.66324
CDK9	C/C	-3.17439	7.27391
RMI2	C/C	-3.09746	7.74234
MYC	C/C	-3.08373	6.66047
ZIC3	C/C	-3.07882	3.21147
KDM2B	C/C	-2.89292	8.21478
RUNX3	C/C	-2.84787	3.05154
TFAP4	C/C	-2.65531	4.47703
USF1	C/C	-2.61029	3.58216
PCGF1	C/C	-2.5351	8.03947
NFIA	C/C	-2.50247	7.59442
TFE3	C/C	-2.49607	3.04087
BCOR	C/C	-2.46595	8.92915
E2F3	C/C	-2.45115	3.34204
USF2	C/C	-2.43224	7.54419
RBPJ	C/C	-2.42403	8.35267
XBP1	C/C	-2.37219	6.22643
NRF1	C/C	-2.37065	5.65431
KMT2B	C/C	-2.35419	8.31275
BLM	C/C	-2.34636	8.72328
TFAP2A	C/C	-2.3355	7.28567
ESRRA	C/C	-2.33441	8.19334
FAAP24	C/C	-2.22928	3.28508
NFIX	C/C	-2.22788	8.32057
SMAD4	C/C	-2.16753	7.56796
MXI1	C/C	-2.14109	7.73223
PPP1R10	C/C	-2.127	6.41928
RUNX1	C/C	-2.0988	3.15755
TOX4	C/C	-2.0917	6.39438
HES1	C/C	-2.08221	4.37026
CABIN1	C/C	-2.04455	8.62403
TFPT	C/C	-2.03188	3.6369
NKX2-5	C/C	-2.02923	6.37875
FLYWCH1	C/C	-2.01029	5.34429
MPG	fC/fC	6.34958	10.9269
TDG	fC/fC	6.30517	7.35063
MBD4	fC/fC	5.29081	9.66269
PSPC1	fC/fC	5.16423	11.0797
DAZAP1	fC/fC	4.46143	10.593
RBM14	fC/fC	4.37257	10.9585
FOXF2	fC/fC	4.3548	5.10237
RBM3	fC/fC	4.10847	9.70618
TBX18	fC/fC	3.75572	7.05025
APEX1	fC/fC	3.59495	5.14459
FOXB1	fC/fC	3.52472	5.86051
PAX3	fC/fC	3.20895	9.50453
NONO	fC/fC	3.19286	8.90872
FOXO1	fC/fC	3.11044	5.63867
VAX2	fC/fC	3.06388	2.3723
CEBPA	fC/fC	2.93929	6.97734
TBX1	fC/fC	2.88071	4.7104
RFXAP	fC/fC	2.72236	7.29869
GTF2A1	fC/fC	2.67528	7.97202
FOXC1	fC/fC	2.64898	10.0473
CEBPB	fC/fC	2.64364	10.086
TRIM27	fC/fC	2.62863	9.24478
RFX5	fC/fC	2.4703	8.34777
RFXANK	fC/fC	2.46574	2.2618
GTF2A2	fC/fC	2.40362	5.52176
FOXK2	fC/fC	2.39657	7.19207
TIGD1	fC/fC	2.32762	8.40696
MECP2	fC/fC	2.25743	7.29083
ERF	fC/fC	2.21555	7.13231
TAF11	fC/fC	2.21075	5.5778
CIRBP	fC/fC	2.18079	9.30288
FOXK1	fC/fC	2.15123	7.79799
SIX2	fC/fC	2.11936	3.87757
FOXG1	fC/fC	2.09822	7.87791
TAF4	fC/fC	2.07592	6.77045
ATF3	fC/fC	2.04154	2.75456
TAF3	fC/fC	2.03432	6.71307
TBX3	fC/fC	2.03339	7.11149
TBX2	fC/fC	2.02964	6.32904

### Sheet: d. fC-C vs fC-mC
Name	Enriched for	Fold change (log2)	Significance
NKX2-2	fC/C	-6.81901	7.49859
L3MBTL3	fC/C	-5.77144	9.93898
MXD4	fC/C	-4.56993	5.0943
ARNT	fC/C	-4.32097	5.59556
AHR	fC/C	-4.186	4.87695
CENPB	fC/C	-3.62192	7.78377
THAP1	fC/C	-3.43115	3.81366
MYC	fC/C	-3.31003	6.32843
MXI1	fC/C	-3.01539	9.3596
CBFB	fC/C	-2.98186	4.11924
RUNX1	fC/C	-2.94937	3.35651
SMAD2	fC/C	-2.8668	3.80062
HES1	fC/C	-2.7334	5.12071
NKX2-4	fC/C	-2.57704	7.83239
HEY1	fC/C	-2.5527	7.3639
SMAD4	fC/C	-2.5184	9.13518
RBM45	fC/C	-2.45262	8.27525
SMAD3	fC/C	-2.34682	8.82272
NAIF1	fC/C	-2.33805	7.04608
CDCA7L	fC/C	-2.30227	8.77776
RUNX3	fC/C	-2.25628	7.58824
NKX2-5	fC/C	-2.22752	8.70074
BMAL1	fC/C	-2.21994	4.22901
TERF2IP	fC/C	-2.20556	8.45357
TERF2	fC/C	-2.05924	8.18965
ZMYM2	fC/C	-2.05331	8.91067
DCLRE1B	fC/C	-2.05242	7.95683
CDK13	fC/mC	3.61013	2.08321
FOXB1	fC/mC	3.46254	5.48226
FOXO1	fC/mC	3.41144	4.28867
DGCR8	fC/mC	3.38075	4.7572
MBD1	fC/mC	3.26934	6.04286
RFX1	fC/mC	3.24127	2.94094
NET1	fC/mC	3.15063	5.09563
HOXB13	fC/mC	2.93229	3.80593
SMARCC2	fC/mC	2.76532	2.04655
FOXA1	fC/mC	2.67745	6.34365
MBD2	fC/mC	2.63506	2.83105
FOXC1	fC/mC	2.50934	8.32683
TOE1	fC/mC	2.46554	3.85666
FOXK2	fC/mC	2.44272	7.57328
FOXK1	fC/mC	2.35439	8.3749
TP53	fC/mC	2.33947	6.50689
BAP1	fC/mC	2.2746	3.53876
NELFE	fC/mC	2.26697	3.14167
FOXF2	fC/mC	2.18908	3.13691
KPNA4	fC/mC	2.15724	3.20539
TBL1X	fC/mC	2.01054	2.6044

### Sheet: e. mC-mC vs fC-mC
Name	Enriched for	Fold change (log2)	Significance
PRPF40A	mC/mC	-2.79596	5.62394
ZHX1	mC/mC	-2.58678	8.26241
PARP2	mC/mC	-2.14351	8.2614
RBM45	mC/mC	-2.02532	7.33862
RBM14	mC/mC	-2.01595	8.88674
TDG	fC/mC	5.49268	5.74436
MPG	fC/mC	4.75911	7.85336
NTHL1	fC/mC	3.63291	7.81257
DRAP1	fC/mC	3.02091	3.9156
APEX1	fC/mC	2.81546	3.04306
NAIF1	fC/mC	2.39491	3.43123
PURB	fC/mC	2.28611	6.25476
MBD4	fC/mC	2.28364	9.14879
PAX3	fC/mC	2.27569	7.00522
KLHL7	fC/mC	2.25061	7.01615

### Sheet: f. C-C vs fC-mC
Name	Enriched for	Fold change (log2)	Significance
NKX2-2	C/C	-6.99792	9.02633
L3MBTL3	C/C	-5.29455	7.68059
HMBOX1	C/C	-5.08486	6.0661
CENPB	C/C	-4.64947	7.97135
ARNT	C/C	-3.86401	6.16766
MYC	C/C	-3.66154	4.14015
CLOCK	C/C	-3.42203	3.77591
PROX1	C/C	-3.30361	5.70075
MXD4	C/C	-3.14562	5.2183
KAT6B	C/C	-2.99357	6.06937
AHR	C/C	-2.95005	4.57398
PCGF1	C/C	-2.88695	5.29339
KDM2B	C/C	-2.886	7.24633
BCOR	C/C	-2.59698	7.84813
XBP1	C/C	-2.53438	3.47801
CBFB	C/C	-2.50076	3.08848
E2F3	C/C	-2.49253	3.8499
TFPT	C/C	-2.4152	4.83321
USF1	C/C	-2.35798	2.80227
BUD23	C/C	-2.32758	2.00892
THAP1	C/C	-2.28753	2.32144
RNF169	C/C	-2.25859	2.41599
SMAD2	C/C	-2.24204	3.1538
USF2	C/C	-2.23889	5.32612
NRF1	C/C	-2.23824	3.61537
TFE3	C/C	-2.22112	4.29529
HES1	C/C	-2.17599	3.4388
BMAL1	C/C	-2.14525	3.45779
TDG	fC/mC	6.17562	6.28211
MBD4	fC/mC	5.81096	7.43877
MPG	fC/mC	5.29309	9.70506
RFX1	fC/mC	4.48899	2.90015
FOXA1	fC/mC	4.41613	5.9028
FOXB1	fC/mC	3.92453	3.98239
FOXO1	fC/mC	3.92274	7.78585
APEX1	fC/mC	3.89308	4.61987
RFXAP	fC/mC	3.66778	7.58757
RFXANK	fC/mC	3.54409	2.1755
RFX5	fC/mC	3.39769	8.51546
PAX3	fC/mC	3.28331	8.58607
FOXC1	fC/mC	3.27936	11.34
TBX18	fC/mC	3.23344	6.1325
FOXK2	fC/mC	3.09575	7.22712
NTHL1	fC/mC	3.07805	9.36629
FOXK1	fC/mC	2.95586	8.88185
VAX2	fC/mC	2.75336	2.01721
MECP2	fC/mC	2.70541	7.44596
RFX2	fC/mC	2.69744	4.59235
MBD1	fC/mC	2.53432	8.72677
FOXF2	fC/mC	2.51423	7.12632
SIX2	fC/mC	2.4188	3.7708
ZFHX4	fC/mC	2.36163	10.331
TBX3	fC/mC	2.34179	7.04668
TBX2	fC/mC	2.3302	5.87106
FOXC2	fC/mC	2.31196	4.06663
FOXJ3	fC/mC	2.2396	3.57363
BAP1	fC/mC	2.23106	7.81072
TP53	fC/mC	2.1484	7.58875

### Sheet: g. fC-fC vs fC-mC
Name	Enriched for	Fold change (log2)	Significance
PSPC1	fC/fC	-4.67131	8.76281
CEBPB	fC/fC	-4.4179	3.67687
RBM14	fC/fC	-3.61753	8.89527
NONO	fC/fC	-3.50082	8.08198
PRMT5	fC/fC	-3.04816	2.20591
DAZAP1	fC/fC	-3.0104	7.87862
CEBPA	fC/fC	-2.84066	3.76613
TRIM27	fC/fC	-2.66966	8.45947
RBM3	fC/fC	-2.38745	7.81508
TAF11	fC/fC	-2.07648	4.3238
NSMCE3	fC/mC	5.97231	6.40506
RMI1	fC/mC	4.46251	10.0827
RFX1	fC/mC	4.21024	2.63012
PBX1	fC/mC	4.1833	3.38099
RMI2	fC/mC	3.9174	7.67817
NAIF1	fC/mC	3.77734	5.07451
FAAP24	fC/mC	3.0809	3.60329
BLM	fC/mC	3.00881	12.051
DACH2	fC/mC	2.69428	2.57303
LDB1	fC/mC	2.54543	3.34204
HOXB13	fC/mC	2.5199	2.72411
SUB1	fC/mC	2.46046	8.21423
RFX2	fC/mC	2.4457	3.38956
SSBP3	fC/mC	2.39077	7.97657
MBD1	fC/mC	2.38369	7.68389
ISL2	fC/mC	2.33735	2.92303
CABIN1	fC/mC	2.26817	9.37206
API5	fC/mC	2.25504	2.61789

### Sheet: h. mC-mC vs fC-C
Name	Enriched for	Fold change (log2)	Significance
RFX1	mC/mC	-4.65034	4.64885
MBD1	mC/mC	-4.44468	5.30075
ZHX1	mC/mC	-4.38215	8.22812
MBD2	mC/mC	-4.15927	7.64693
DGCR8	mC/mC	-3.8196	2.82965
CDK13	mC/mC	-3.54079	2.31921
PRPF40A	mC/mC	-3.2564	4.38903
FOXA1	mC/mC	-3.17528	5.25438
SMARCC2	mC/mC	-3.16435	2.13772
XRCC4	mC/mC	-3.11596	5.54458
HOXB13	mC/mC	-3.10804	4.63534
SRSF7	mC/mC	-3.0085	8.79047
UHRF2	mC/mC	-2.94905	6.18352
RFX2	mC/mC	-2.83189	2.68379
FOXB1	mC/mC	-2.78895	5.49503
RBM25	mC/mC	-2.77715	9.26863
SRSF3	mC/mC	-2.71059	7.81711
CLK2	mC/mC	-2.62272	9.195
PPWD1	mC/mC	-2.59456	2.25935
NET1	mC/mC	-2.55178	3.27996
RFXAP	mC/mC	-2.54874	6.17644
NELFE	mC/mC	-2.47487	2.52543
ZNF668	mC/mC	-2.47168	2.66929
FOXC2	mC/mC	-2.46708	3.67068
TOE1	mC/mC	-2.41005	4.63064
RFXANK	mC/mC	-2.39215	6.15637
PPHLN1	mC/mC	-2.38094	2.94126
YY1AP1	mC/mC	-2.3775	2.18211
FOXC1	mC/mC	-2.36719	7.66274
TDG	fC/C	5.8295	6.21829
L3MBTL3	fC/C	5.74726	5.62936
MPG	fC/C	5.38492	9.25214
NAIF1	fC/C	5.15209	4.27725
MXD4	fC/C	4.57609	6.88505
ARNT	fC/C	4.56744	6.73236
DRAP1	fC/C	4.33295	4.21214
NTHL1	fC/C	3.86346	8.72813
MYC	fC/C	3.77112	6.21165
AHR	fC/C	3.55597	5.96789
KLHL7	fC/C	3.53584	9.10891
PAX1	fC/C	3.47586	4.05294
CENPB	fC/C	3.44367	7.57139
THAP1	fC/C	3.44013	5.6843
MXI1	fC/C	3.42932	6.03262
CBFB	fC/C	3.26714	3.70981
MAX	fC/C	3.05438	8.86877
PAX9	fC/C	2.89637	8.39258
HEY1	fC/C	2.86297	7.46035
PAX3	fC/C	2.82612	8.51138
RUNX1	fC/C	2.64779	6.0227
XBP1	fC/C	2.64191	5.91133
BMAL1	fC/C	2.5691	5.4072
HES1	fC/C	2.54837	5.37284
PURB	fC/C	2.51395	7.05624
ACTR8	fC/C	2.46371	2.09993
E2F6	fC/C	2.4303	7.55643
TERF2IP	fC/C	2.39684	7.71621
TEAD4	fC/C	2.3728	2.0905
PCBP2	fC/C	2.35619	7.93301

### Sheet: i. C-C vs fC-C
Name	Enriched for	Fold change (log2)	Significance
HERC2	C/C	-6.59253	6.78607
MED10	C/C	-4.3422	5.69653
HMBOX1	C/C	-4.05594	5.46859
DGCR8	C/C	-4.01161	6.35466
SUV39H1	C/C	-3.77433	2.18666
CDK13	C/C	-3.41465	2.87459
BRD8	C/C	-3.35465	5.27964
SMARCC2	C/C	-3.13019	2.59032
NET1	C/C	-3.07361	4.08449
NUFIP1	C/C	-2.8689	2.26943
NELFE	C/C	-2.66967	5.42092
PROX1	C/C	-2.63632	3.22352
CENPQ	C/C	-2.55006	5.32056
CETN3	C/C	-2.52953	3.43487
PPWD1	C/C	-2.33395	2.50764
SNRNP35	C/C	-2.29662	2.05172
YY1AP1	C/C	-2.29553	2.95623
CCNL1	C/C	-2.29341	2.34606
ELF2	C/C	-2.16172	2.76059
POLR2J	C/C	-2.14956	3.0111
NOL8	C/C	-2.11697	2.92205
SNRNP48	C/C	-2.08125	2.33313
KPNA4	C/C	-2.0738	3.94362
TFAP4	C/C	-2.03261	3.78714
CDYL	C/C	-2.01832	9.17017
TDG	fC/C	6.50234	8.68518
MPG	fC/C	5.9189	11.1559
MBD4	fC/C	5.43163	8.78486
PAX3	fC/C	3.83375	10.2027
RRP8	fC/C	3.51098	5.81479
NTHL1	fC/C	3.3086	10.0273
APEX1	fC/C	2.99386	4.43695
RBM45	fC/C	2.96722	10.558
DLX2	fC/C	2.93083	3.74395
VAX2	fC/C	2.92418	2.25487
POLB	fC/C	2.82196	8.78234
TBX2	fC/C	2.81114	7.3807
NKX1-2	fC/C	2.74673	2.42426
MECP2	fC/C	2.67711	8.3219
TBX3	fC/C	2.58915	8.4446
RPA2	fC/C	2.56833	8.42227
EMX1	fC/C	2.56149	7.79372
RPA1	fC/C	2.55002	8.00237
ATF3	fC/C	2.50829	4.14194
RFXAP	fC/C	2.4661	6.78412
RPA3	fC/C	2.38509	7.55442
PAX1	fC/C	2.32049	7.66276
PAX9	fC/C	2.28984	7.482
SMARCAL1	fC/C	2.27642	7.23334
XRCC1	fC/C	2.20101	7.87723
PNKP	fC/C	2.19372	7.62539
ZFHX4	fC/C	2.16087	10.6066
LIG3	fC/C	2.13471	7.53233
RFX5	fC/C	2.06694	7.66609
PARP2	fC/C	2.05803	8.60812

### Sheet: j. fC-fC vs fC-C
Name	Enriched for	Fold change (log2)	Significance
HERC2	fC/fC	-6.2217	8.92542
PSPC1	fC/fC	-5.00499	9.61854
TAF9	fC/fC	-4.3748	2.28079
MED10	fC/fC	-4.13792	6.33053
CDK13	fC/fC	-4.00547	2.8603
H2BC26	fC/fC	-3.95109	2.36015
RBM14	fC/fC	-3.90382	10.3308
FOXF2	fC/fC	-3.72718	5.15959
DGCR8	fC/fC	-3.72136	4.32286
NONO	fC/fC	-3.70389	9.60056
RBM3	fC/fC	-3.50153	10.2753
CEBPB	fC/fC	-3.48955	3.34708
DAZAP1	fC/fC	-3.29958	9.34158
PRMT5	fC/fC	-3.27248	2.4893
CENPQ	fC/fC	-3.02472	7.74119
TRIM27	fC/fC	-2.87914	9.62339
FOXO1	fC/fC	-2.77721	4.4395
FOXB1	fC/fC	-2.69038	6.31966
CEBPA	fC/fC	-2.60809	4.73512
TBX1	fC/fC	-2.43135	5.67152
ZNF668	fC/fC	-2.41977	2.35698
NELFE	fC/fC	-2.37673	4.57124
NKX2-2	fC/C	7.64573	7.14368
L3MBTL3	fC/C	6.44944	6.48687
NAIF1	fC/C	5.96429	7.31597
RMI1	fC/C	5.27523	11.1501
NKX2-4	fC/C	4.66333	7.25765
RMI2	fC/C	4.65307	9.21512
CBFB	fC/C	4.59742	7.75104
ARNT	fC/C	4.58785	6.07509
MXD4	fC/C	4.52284	6.46813
AHR	fC/C	4.08083	5.57328
ATF6B	fC/C	4.01497	2.71022
SMAD2	fC/C	3.78997	5.57243
FAAP24	fC/C	3.69381	9.55297
PBX1	fC/C	3.67987	2.45893
BLM	fC/C	3.66548	11.532
CENPB	fC/C	3.6008	8.42172
MYC	fC/C	3.58178	4.74163
RUNX1	fC/C	3.48343	6.0621
ISL2	fC/C	3.46941	3.14632
RUNX3	fC/C	3.34978	5.12558
HEY1	fC/C	3.25384	9.2007
HES1	fC/C	3.06328	4.19293
MXI1	fC/C	3.03298	9.97847
TERF2IP	fC/C	2.97156	10.1149
NKX2-5	fC/C	2.97045	8.75989
SSBP3	fC/C	2.89446	9.31131
LDB1	fC/C	2.87272	6.93552
RRP8	fC/C	2.83045	6.07628
SMAD4	fC/C	2.78614	9.5631
SMARCAL1	fC/C	2.6836	9.07323
XBP1	fC/C	2.67139	3.9854
TERF2	fC/C	2.61687	8.99818
BMAL1	fC/C	2.61666	4.95343
DCLRE1B	fC/C	2.58336	8.20687
CABIN1	fC/C	2.43628	9.85632
BRCA2	fC/C	2.39663	3.3389
ESRRA	fC/C	2.38855	9.35184
