## Supplementary material for "Proteomics-Based Discovery of Symmetry-Specific Readers and Antireaders of 5-Formylcytosine in Mammalian DNA": Table S8. Significantly enriched proteins of pulldown with HEK293T and hSP1

### Sheet: a. mC-mC vs C-C
Name	Enriched for	Fold change (log2)	Significance
FOXD2	mC/mC	-6.89515	9.59461
SATB1	mC/mC	-6.88947	4.07991
SATB2	mC/mC	-5.43257	11.5688
FOXC1	mC/mC	-5.35424	10.8693
MBD1	mC/mC	-5.18731	7.18356
FOXP1	mC/mC	-5.09335	3.9451
ZHX1	mC/mC	-4.79333	4.32259
MBD4	mC/mC	-4.78427	3.8619
FOXC2	mC/mC	-4.53631	4.62129
UHRF1	mC/mC	-4.01441	10.5821
FOXO1	mC/mC	-3.62897	3.19602
FOXA1	mC/mC	-3.50398	3.04024
TBX1	mC/mC	-3.37323	2.85764
FOXO3	mC/mC	-3.29478	4.76992
MBD2	mC/mC	-3.20428	6.51987
FOXF2	mC/mC	-3.01199	6.84134
FOXB1	mC/mC	-2.85875	7.0768
LMX1B	mC/mC	-2.63257	6.67233
MECP2	mC/mC	-2.51062	8.58955
FOXG1	mC/mC	-2.48745	4.51156
FOXD1	mC/mC	-2.33156	2.67553
RFX5	mC/mC	-2.32074	8.66733
GBX2	mC/mC	-2.19847	2.64443
SSBP3	mC/mC	-2.18908	7.78213
FBXO11	mC/mC	-2.1696	3.81862
ISL1	mC/mC	-2.15189	10.2385
ISL2	mC/mC	-2.09208	8.89872
LDB1	mC/mC	-2.05321	9.06896
MEIS1	mC/mC	-2.04936	6.43769
SSBP2	mC/mC	-2.04749	3.15144
SSBP4	mC/mC	-2.01947	8.75715
NFIB	C/C	9.41741	6.12295
L3MBTL3	C/C	8.21416	8.85328
TFAP4	C/C	7.25369	5.67479
BCOR	C/C	6.97265	2.62278
KDM2B	C/C	6.74375	5.35815
FLYWCH1	C/C	6.59873	3.97301
APOBEC3C	C/C	6.21481	5.49372
NFIA	C/C	6.04405	7.4352
PCGF1	C/C	5.7932	3.14546
NFIC	C/C	5.3794	4.65221
NFIX	C/C	5.25025	4.1961
MAX	C/C	5.11394	3.18732
THAP1	C/C	5.03046	5.92589
ELF2	C/C	4.49147	4.19839
ELF4	C/C	4.42117	3.58591
TCF12	C/C	4.25555	5.53871
MAFG	C/C	4.13052	4.52001
USF1	C/C	4.01971	5.58006
SFN	C/C	3.96103	3.63668
KAT6B	C/C	3.95724	4.75431
EXOSC7	C/C	3.78647	3.09806
TFDP1	C/C	3.67807	3.99344
ING5	C/C	3.67785	5.09999
TFAP2C	C/C	3.41704	2.0686
MTF2	C/C	3.10069	4.27318
FBXW11	C/C	3.10003	3.0656
MPHOSPH10	C/C	3.06607	5.47837
KDM2A	C/C	3.02219	3.31943
EED	C/C	2.97633	3.43671
TIGD7	C/C	2.96277	4.52378
CBX1	C/C	2.93356	4.08024
NAIF1	C/C	2.85876	7.64214
USF2	C/C	2.8454	2.7697
KMT2B	C/C	2.81636	6.86148
MYPOP	C/C	2.8144	2.50035
CFL1	C/C	2.79707	2.54627
TFPT	C/C	2.78091	3.63634
RPF2	C/C	2.71425	2.28326
RPP25L	C/C	2.71042	2.00549
PPHLN1	C/C	2.67096	2.39744
RING1	C/C	2.56669	7.2015
RRS1	C/C	2.54598	2.13704
MYC	C/C	2.50802	2.87179
TBRG1	C/C	2.37842	2.32603
NUDT21	C/C	2.34859	2.09969
KAT6A	C/C	2.25576	3.02717
LAS1L	C/C	2.2352	2.01632
MEN1	C/C	2.12848	5.73448
UCHL5	C/C	2.11918	3.76481
NFYC	C/C	2.10236	3.81078
ZNF22	C/C	2.09422	3.29368
POLR2B	C/C	2.08364	3.10191
DDX51	C/C	2.07881	3.39554
SUZ12	C/C	2.0298	7.17469
CPSF7	C/C	2.00689	3.99543

### Sheet: b. mC-mC vs fC-fC
Name	Enriched for	Fold change (log2)	Significance
SATB1	mC/mC	-9.02834	12.8035
SATB2	mC/mC	-6.12738	12.0515
ZHX1	mC/mC	-4.62517	7.40125
MBD1	mC/mC	-4.38012	9.74848
UHRF1	mC/mC	-3.91745	11.4678
RMI2	mC/mC	-3.83037	3.25849
RBM45	mC/mC	-3.4349	3.20707
MBD2	mC/mC	-3.40372	3.63787
MEIS2	mC/mC	-3.19171	2.7762
TFAP2A	mC/mC	-3.17534	10.7251
FOXA1	mC/mC	-3.03568	4.7361
PARP1	mC/mC	-2.69505	10.7103
MEIS1	mC/mC	-2.65298	8.30484
MSH2	mC/mC	-2.53943	11.1957
PBX2	mC/mC	-2.50863	10.3571
FOXP1	mC/mC	-2.47942	8.49007
PBX3	mC/mC	-2.40144	2.88748
RMI1	mC/mC	-2.34175	6.2482
PBX1	mC/mC	-2.27436	11.0298
BLM	mC/mC	-2.13301	10.8334
TDG	fC/fC	8.2365	6.56013
MPG	fC/fC	5.83323	12.1918
APEX1	fC/fC	5.00845	4.27993
CEBPA	fC/fC	4.62487	4.01724
THAP1	fC/fC	4.21251	7.40522
PARP2	fC/fC	4.18592	2.86612
PAX9	fC/fC	4.10937	4.41296
DDX1	fC/fC	3.49071	7.35717
EYA1	fC/fC	3.48284	3.79238
NTHL1	fC/fC	3.38183	11.0248
RTCB	fC/fC	3.3091	10.4563
RTRAF	fC/fC	3.2776	8.03538
PAX2	fC/fC	3.0967	3.20166
PAX6	fC/fC	2.82664	10.5546
CEBPB	fC/fC	2.53815	9.06344
RBM3	fC/fC	2.50579	10.7176
TAF5	fC/fC	2.49652	5.36391
CHTF18	fC/fC	2.49068	4.58752
HHEX	fC/fC	2.34557	2.15951
RBBP4	fC/fC	2.33129	4.25791
TIGD1	fC/fC	2.29489	8.2735
PAX1	fC/fC	2.27849	2.07169
SIX2	fC/fC	2.12304	10.1789
SIX1	fC/fC	2.11662	8.69115
MAX	fC/fC	2.09287	2.0729
SF3A1	fC/fC	2.06668	2.69361

### Sheet: c. C-C vs fC-fC
Name	Enriched for	Fold change (log2)	Significance
NFIB	C/C	-9.96497	9.24475
L3MBTL3	C/C	-8.86151	5.95053
FLYWCH1	C/C	-8.48806	5.79685
TFAP4	C/C	-8.07154	8.19552
KDM2B	C/C	-7.00813	5.58299
NFIX	C/C	-5.51032	6.88075
PCGF1	C/C	-5.47237	4.97154
BCOR	C/C	-5.29262	2.4223
TCF12	C/C	-5.26653	4.44071
ELF2	C/C	-5.11042	4.87297
APOBEC3C	C/C	-4.90429	5.86658
SFN	C/C	-4.78688	2.19519
NFIA	C/C	-4.70486	4.71942
NFIC	C/C	-4.61584	3.9923
TFAP2A	C/C	-4.58124	10.1094
ELF4	C/C	-4.5362	3.4619
TFAP2C	C/C	-4.30392	5.38346
KAT6B	C/C	-4.24447	4.84842
RMI2	C/C	-4.18583	2.84588
USF1	C/C	-4.15076	2.97673
MAFG	C/C	-3.93018	5.16582
ACTR8	C/C	-3.89004	2.83531
NFRKB	C/C	-3.72516	2.7032
RPF2	C/C	-3.71378	4.50499
TFDP1	C/C	-3.6119	2.02833
TRIP12	C/C	-3.54012	2.21041
HEY1	C/C	-3.53712	2.63822
KAT6A	C/C	-3.52704	4.64785
MYC	C/C	-3.40491	3.97588
SMAD2	C/C	-3.29093	2.90555
TFPT	C/C	-3.28852	2.60435
UCHL5	C/C	-3.0885	3.52905
ZMYND11	C/C	-3.06598	3.87965
INO80E	C/C	-3.03609	2.65046
USF2	C/C	-2.87457	2.29211
MYPOP	C/C	-2.85705	2.2497
KMT2B	C/C	-2.63413	6.62306
MTF2	C/C	-2.59354	6.00562
MAX	C/C	-2.47285	6.27495
TBRG1	C/C	-2.43437	3.37396
RMI1	C/C	-2.43225	5.485
KDM2A	C/C	-2.41174	2.70159
HAND1	C/C	-2.3626	2.03675
WDR18	C/C	-2.30323	2.15584
NAIF1	C/C	-2.22519	9.5284
PARP1	C/C	-2.20601	7.33105
E2F3	C/C	-2.18414	2.88907
INO80	C/C	-2.1529	4.43268
MEN1	C/C	-2.07059	8.31473
RING1	C/C	-2.05837	6.54157
KMT2A	C/C	-2.05781	8.01288
NFYC	C/C	-2.01104	2.47872
TDG	fC/fC	7.83303	6.49842
FOXD2	fC/fC	7.18489	8.36099
MPG	fC/fC	6.67135	10.8484
FOXC2	fC/fC	4.8946	3.26635
FOXC1	fC/fC	4.55293	10.2904
PAX2	fC/fC	4.47811	5.0228
PARP2	fC/fC	4.12668	7.11182
FOXG1	fC/fC	3.89007	4.01339
MBD4	fC/fC	3.80894	4.25994
EYA1	fC/fC	3.50844	5.25688
PAX9	fC/fC	3.49327	7.91109
TIGD1	fC/fC	3.17849	9.34094
FOXO1	fC/fC	3.1764	2.97521
FOXD1	fC/fC	3.09077	5.04858
APEX1	fC/fC	3.01879	7.0495
DDX1	fC/fC	2.92817	8.46634
SIX1	fC/fC	2.90733	8.95297
SIX2	fC/fC	2.9029	8.90917
CHTF18	fC/fC	2.88319	4.62415
TBX1	fC/fC	2.79902	3.01742
FOXF2	fC/fC	2.70878	6.37176
RTCB	fC/fC	2.68501	8.08076
NTHL1	fC/fC	2.66201	8.65842
FOXO3	fC/fC	2.59649	4.67202
CEBPA	fC/fC	2.49062	2.63851
RTRAF	fC/fC	2.45938	6.42416
RBBP4	fC/fC	2.42548	2.86189
PAX3	fC/fC	2.40848	3.1301
SSBP2	fC/fC	2.40307	3.14614
FOXK1	fC/fC	2.3764	7.34032
FOXP1	fC/fC	2.3527	2.49366
PAX6	fC/fC	2.31583	8.02876
POLB	fC/fC	2.30245	9.4851
FOXK2	fC/fC	2.27512	7.53244
RBM3	fC/fC	2.23507	5.99735
FOXJ3	fC/fC	2.18207	9.55818
CHAF1A	fC/fC	2.1003	8.59103
CHAF1B	fC/fC	2.08089	8.10403
ERF	fC/fC	2.07698	7.73771
FOXB1	fC/fC	2.06431	6.33543
LMX1B	fC/fC	2.00553	5.8743

### Sheet: d. fC-C vs fC-mC
Name	Enriched for	Fold change (log2)	Significance
NFIB	fC/C	-8.68637	7.20508
APOBEC3C	fC/C	-6.33761	7.1806
CDCA7L	fC/C	-6.10509	5.22758
NFIA	fC/C	-5.36796	4.16017
NFIX	fC/C	-5.15167	8.78762
L3MBTL3	fC/C	-5.0999	4.76821
NFIC	fC/C	-4.50718	4.7533
TFAP4	fC/C	-4.13927	5.72265
NMNAT1	fC/C	-3.85213	2.53315
TCF12	fC/C	-3.74029	5.79173
KDM2B	fC/C	-3.64562	3.20219
FLYWCH1	fC/C	-3.64179	2.63373
KAT6B	fC/C	-3.59653	3.61916
POLR2C	fC/C	-3.57843	2.19986
ADARB1	fC/C	-3.31814	3.92262
ZMAT2	fC/C	-3.28181	6.10257
PCGF1	fC/C	-2.9384	3.52212
ELF2	fC/C	-2.85249	3.04849
SUV39H1	fC/C	-2.84185	2.48103
RPP25L	fC/C	-2.83645	2.3084
CDCA7	fC/C	-2.69524	6.4795
MAFG	fC/C	-2.6151	4.65179
SMARCE1	fC/C	-2.57406	2.6782
CDCA5	fC/C	-2.57265	2.90633
POLR2B	fC/C	-2.43555	2.53657
NAIF1	fC/C	-2.3446	5.8461
RBM5	fC/C	-2.34016	2.87131
TBRG1	fC/C	-2.32977	2.04082
CLASRP	fC/C	-2.3113	2.22223
MCRS1	fC/C	-2.29941	4.05865
RSF1	fC/C	-2.24299	3.21895
USF1	fC/C	-2.22255	2.86931
GEMIN4	fC/C	-2.15607	2.2785
SMARCD2	fC/C	-2.13025	2.00892
RFXAP	fC/mC	4.2986	6.51016
FOXO4	fC/mC	4.17117	4.74635
SATB2	fC/mC	4.09063	9.18636
MBD1	fC/mC	3.80361	9.68386
SATB1	fC/mC	3.7709	3.41239
UHRF1	fC/mC	3.07812	7.78763
FOXA1	fC/mC	3.05681	3.99104
MBD2	fC/mC	2.84073	4.6214
FOXO3	fC/mC	2.74902	6.45152
MBD4	fC/mC	2.63536	8.26906
FOXP1	fC/mC	2.55448	4.381
FOXD1	fC/mC	2.54304	7.36874
FOXO1	fC/mC	2.42112	7.27708
FOXC1	fC/mC	2.33461	9.10323
ISL1	fC/mC	2.2926	9.26847
SSBP2	fC/mC	2.26438	4.00565
LDB1	fC/mC	2.2505	10.4125
FOXC2	fC/mC	2.21592	8.90016
SSBP3	fC/mC	2.20155	8.46295
TEAD4	fC/mC	2.196	5.33923
ZHX1	fC/mC	2.15879	2.89488
SSBP4	fC/mC	2.14581	8.48361
ISL2	fC/mC	2.11853	8.17927
TEAD1	fC/mC	2.10491	8.26971
RFX5	fC/mC	2.05364	9.68756

### Sheet: e. mC-mC vs fC-mC
Name	Enriched for	Fold change (log2)	Significance
SATB1	mC/mC	-3.51536	7.75673
ZHX1	mC/mC	-2.97885	6.63387
PARP1	mC/mC	-2.56379	11.3153
SATB2	mC/mC	-2.40833	9.04707
FOXP2	mC/mC	-2.17803	2.27502
PKNOX1	mC/mC	-2.15466	3.65932
TDG	fC/mC	7.31167	6.79858
CEBPA	fC/mC	4.20932	4.49326
ING5	fC/mC	3.98434	5.69552
MPG	fC/mC	3.8798	9.90474
MAX	fC/mC	3.25136	2.6252
PAX9	fC/mC	3.08994	2.50221
MBD3	fC/mC	2.8251	2.2066
NTHL1	fC/mC	2.80297	9.53713
PAX6	fC/mC	2.59724	9.87525
PPAN	fC/mC	2.49862	2.74088
CDCA7	fC/mC	2.39695	4.71495
DDX1	fC/mC	2.37056	6.10169
TFDP1	fC/mC	2.34119	2.40736
EYA1	fC/mC	2.27088	2.63746
RTRAF	fC/mC	2.24585	7.65954
RTCB	fC/mC	2.23637	9.89498
BAP1	fC/mC	2.17709	3.31631
FOXD1	fC/mC	2.02542	2.62312

### Sheet: f. C-C vs fC-mC
Name	Enriched for	Fold change (log2)	Significance
NFIB	C/C	-9.3478	7.7979
L3MBTL3	C/C	-8.09832	5.83792
TFAP4	C/C	-7.97661	8.37475
FLYWCH1	C/C	-6.54292	3.38238
KDM2B	C/C	-6.26402	4.33954
NFIA	C/C	-5.8295	4.1923
APOBEC3C	C/C	-5.75237	5.19179
ELF2	C/C	-5.72999	5.57814
TCF12	C/C	-5.29974	5.25229
NFIX	C/C	-5.14159	5.2353
NFIC	C/C	-5.03875	5.62519
KAT6B	C/C	-4.84134	6.43073
PCGF1	C/C	-4.77647	7.60207
MAFG	C/C	-4.6965	3.92027
USF1	C/C	-4.43391	3.69089
TIGD7	C/C	-4.18115	2.54995
TBRG1	C/C	-3.98068	3.35567
ELF4	C/C	-3.93982	3.84257
THAP1	C/C	-3.83843	2.25449
BCOR	C/C	-3.82562	7.77457
MYC	C/C	-3.73794	5.24685
TFPT	C/C	-3.56505	4.85397
ZMYND11	C/C	-3.54706	4.29065
USF2	C/C	-3.42615	5.09859
NAIF1	C/C	-3.06131	6.04512
MYPOP	C/C	-3.04582	2.24422
PSMA4	C/C	-2.88585	2.5375
TFAP2C	C/C	-2.81525	3.02024
KAT6A	C/C	-2.68342	2.05011
MTF2	C/C	-2.67056	5.50881
KDM2A	C/C	-2.4638	2.22754
INO80E	C/C	-2.26076	6.41659
UCHL5	C/C	-2.25888	5.7957
ACTR8	C/C	-2.2381	5.60428
TFAP2A	C/C	-2.20286	5.68849
INO80	C/C	-2.14687	7.62717
PKNOX1	C/C	-2.09505	3.09199
PARP1	C/C	-2.07475	7.39631
XBP1	C/C	-2.04279	4.25251
KMT2A	C/C	-2.0128	7.54286
FOXD2	fC/mC	8.62108	5.61085
TDG	fC/mC	7.39133	7.08007
FOXC2	fC/mC	5.35381	3.82347
FOXC1	fC/mC	5.22517	10.7393
MPG	fC/mC	4.71792	9.06811
FOXO3	fC/mC	4.61068	4.87605
FOXD1	fC/mC	4.3509	7.60502
MBD4	fC/mC	4.20318	4.19729
MBD1	fC/mC	4.00067	6.34723
FOXO1	fC/mC	3.96631	4.23125
FOXG1	fC/mC	3.94907	3.62607
TBX18	fC/mC	3.9404	5.59944
RFXAP	fC/mC	3.7089	4.43224
FOXO4	fC/mC	3.55608	3.26231
TBX1	fC/mC	3.52557	3.51858
SATB1	fC/mC	3.24405	2.44469
FOXP1	fC/mC	3.1727	3.97358
FOXK1	fC/mC	3.03233	8.16547
SATB2	fC/mC	3.02424	8.44591
TBL1XR1	fC/mC	2.94551	2.75751
FOXK2	fC/mC	2.88196	8.64659
EYA1	fC/mC	2.8448	3.32207
NCOR1	fC/mC	2.79579	3.33789
LDB1	fC/mC	2.69433	2.00298
TIGD1	fC/mC	2.66858	6.53182
UHRF1	fC/mC	2.64136	7.23332
BAP1	fC/mC	2.52226	3.75378
FOXB1	fC/mC	2.38118	6.75475
SSBP2	fC/mC	2.34924	7.52855
FOXF2	fC/mC	2.31148	5.73563
ERF	fC/mC	2.23446	7.78494
PAX9	fC/mC	2.22762	5.98862
FBXO11	fC/mC	2.20999	3.1036
LMX1B	fC/mC	2.15662	3.86042
PAX6	fC/mC	2.08644	7.46003
NTHL1	fC/mC	2.08316	7.23549
MBD2	fC/mC	2.03419	4.36842

### Sheet: g. fC-fC vs fC-mC
Name	Enriched for	Fold change (log2)	Significance
THAP1	fC/fC	-3.9413	2.69595
PAX2	fC/fC	-3.49228	4.85835
PARP2	fC/fC	-3.09554	8.474
APEX1	fC/fC	-2.79114	7.76267
RBM3	fC/fC	-2.41008	6.08973
HHEX	fC/fC	-2.25265	2.64585
TIGD7	fC/fC	-2.19918	6.22416
ZMAT2	fC/fC	-2.08031	2.20897
SATB1	fC/mC	5.23111	5.17096
H2BC26	fC/mC	5.22795	2.32051
RMI2	fC/mC	4.14355	3.34461
SATB2	fC/mC	3.71904	9.59214
RFXAP	fC/mC	3.6417	3.01938
RBM45	fC/mC	3.44904	3.02712
MBD1	fC/mC	3.19348	8.45544
LDB1	fC/mC	3.10291	2.01542
TRIP12	fC/mC	2.85776	2.49646
CDCA7	fC/mC	2.61539	2.21648
UHRF1	fC/mC	2.54441	8.08928
TFAP2A	fC/mC	2.37838	6.90689

### Sheet: h. mC-mC vs fC-C
Name	Enriched for	Fold change (log2)	Significance
SATB1	mC/mC	-7.17698	6.12535
SATB2	mC/mC	-6.49896	11.2289
FOXA1	mC/mC	-5.60164	6.2673
ZHX1	mC/mC	-5.30168	7.7652
MBD1	mC/mC	-4.99025	10.9244
FOXP1	mC/mC	-4.55793	3.44217
UHRF1	mC/mC	-4.45117	9.88443
MBD2	mC/mC	-3.38372	5.73507
MBD4	mC/mC	-3.26772	13.4507
PARP1	mC/mC	-3.22871	7.66134
FOXP2	mC/mC	-3.11102	2.84276
DLX6	mC/mC	-2.88205	2.46743
MEIS2	mC/mC	-2.72859	5.82694
SSBP3	mC/mC	-2.70115	9.60448
LDB1	mC/mC	-2.6982	11.8852
ISL2	mC/mC	-2.6917	9.42055
ISL1	mC/mC	-2.68988	10.1299
LMX1B	mC/mC	-2.59098	7.97164
SSBP4	mC/mC	-2.58969	9.53005
ZFHX3	mC/mC	-2.58893	11.6822
GBX2	mC/mC	-2.53704	6.37527
NUP153	mC/mC	-2.52984	3.10755
RFX5	mC/mC	-2.49405	9.85207
FOXC1	mC/mC	-2.46368	9.3355
TEAD4	mC/mC	-2.42156	5.50693
TEAD1	mC/mC	-2.35974	8.59326
MEIS1	mC/mC	-2.35082	7.26401
PBX2	mC/mC	-2.28669	7.1435
PBX3	mC/mC	-2.23607	6.20389
NFIB	fC/C	8.59974	9.39398
CDCA7L	fC/C	7.41225	9.89885
TDG	fC/C	6.31039	5.14441
CDCA7	fC/C	6.02733	8.69948
APOBEC3C	fC/C	5.54211	4.79106
NFIA	fC/C	4.82276	5.05607
KDM2B	fC/C	4.69517	5.36679
FLYWCH1	fC/C	4.62987	3.51705
CBX1	fC/C	4.55556	8.1948
NFIC	fC/C	4.50953	5.98712
MAX	fC/C	4.40447	3.38957
L3MBTL3	fC/C	4.38093	4.56688
ING5	fC/C	4.32231	8.05287
TFAP4	fC/C	4.11337	6.27839
CEBPA	fC/C	4.06091	5.09359
BCOR	fC/C	4.02316	2.21043
SNRPC	fC/C	3.84211	2.03145
RRS1	fC/C	3.83732	3.86146
RPF2	fC/C	3.7237	2.82477
TFDP1	fC/C	3.66928	3.79769
RSL24D1	fC/C	3.64533	3.68082
PPAN	fC/C	3.63502	3.3341
MPHOSPH10	fC/C	3.60557	4.35907
NFIX	fC/C	3.52869	3.90958
PPHLN1	fC/C	3.52703	3.36929
MBD3	fC/C	3.2844	2.8622
MPG	fC/C	3.24649	11.7715
EXOSC7	fC/C	3.21082	4.78948
ATF3	fC/C	3.20098	2.07339
EXOSC4	fC/C	3.19176	2.23983
PCGF1	fC/C	3.13999	4.01081
FBXW11	fC/C	3.13639	4.2133
RPP25L	fC/C	3.04605	2.66816
REXO4	fC/C	2.9958	3.27348
TCF12	fC/C	2.99311	4.31485
ZMAT2	fC/C	2.99166	2.96482
KAT6A	fC/C	2.87724	3.10228
MPHOSPH6	fC/C	2.84754	2.28786
RSF1	fC/C	2.81447	2.83123
PHIP	fC/C	2.77433	4.81656
EXOSC1	fC/C	2.76285	2.53821
LAS1L	fC/C	2.75214	2.80955
SMARCE1	fC/C	2.74099	3.5842
NIP7	fC/C	2.67734	2.23402
SCAF1	fC/C	2.6592	3.79421
POLR2C	fC/C	2.62597	4.49577
ZNF22	fC/C	2.62288	4.75543
EXOSC8	fC/C	2.61664	2.87695
KDM2A	fC/C	2.5806	2.33765
DDX1	fC/C	2.56991	6.43945
CDCA5	fC/C	2.56336	5.4921
TAF5	fC/C	2.53564	2.67246
KAT6B	fC/C	2.53202	4.39836
TRIM27	fC/C	2.52266	3.77838
EXOSC3	fC/C	2.51238	2.86785
RTRAF	fC/C	2.51088	8.96998
MAFG	fC/C	2.50518	2.87818
SCAF4	fC/C	2.50328	4.40514
CLASRP	fC/C	2.50259	2.64007
NOL10	fC/C	2.49191	2.55246
ATRX	fC/C	2.43959	3.02008
RTCB	fC/C	2.40798	11.6787
CDCA8	fC/C	2.4026	3.41346
MRTO4	fC/C	2.39243	2.60202
NCBP2	fC/C	2.34737	2.07252
NXF1	fC/C	2.31109	2.7676
FYTTD1	fC/C	2.30603	2.98222
ZNF644	fC/C	2.28739	2.8597
DDX31	fC/C	2.23339	4.92931
EED	fC/C	2.22852	3.47726

### Sheet: i. C-C vs fC-C
Name	Enriched for	Fold change (log2)	Significance
L3MBTL3	C/C	-3.75366	5.56257
TFAP4	C/C	-3.67113	5.43634
FLYWCH1	C/C	-3.62606	2.78327
ELF2	C/C	-3.15084	5.0344
CFL1	C/C	-3.04334	3.04505
TIGD7	C/C	-3.04247	3.4539
PARP1	C/C	-2.73966	5.85823
USF2	C/C	-2.60195	3.4971
ELF4	C/C	-2.58605	5.23809
USF1	C/C	-2.43867	4.56022
PCGF1	C/C	-2.43547	7.07213
KDM2B	C/C	-2.42196	6.72445
BCOR	C/C	-2.33935	6.76174
E2F3	C/C	-2.33883	3.02925
TFPT	C/C	-2.31791	3.06389
NFYC	C/C	-2.31075	3.29136
SMAD2	C/C	-2.25922	3.34571
ZMYND11	C/C	-2.25679	2.2574
MYPOP	C/C	-2.21469	4.13311
FOXD2	fC/C	6.12889	6.76092
TDG	fC/C	5.82938	7.55587
CDCA7L	fC/C	5.33417	8.0686
MPG	fC/C	4.0846	10.6398
CDCA7	fC/C	4.02486	2.61572
FOXC1	fC/C	2.89056	9.13048
FOXG1	fC/C	2.77099	2.71873
TBX1	fC/C	2.6877	2.26664
SUV39H1	fC/C	2.63931	2.40766
FOXC2	fC/C	2.59491	2.98294
TBX18	fC/C	2.32775	5.36065
ZNF146	fC/C	2.19043	3.54079
FOXD1	fC/C	2.17705	4.2242
TIGD1	fC/C	2.09257	8.62561
DDX1	fC/C	2.00737	8.1277

### Sheet: j. fC-fC vs fC-C
Name	Enriched for	Fold change (log2)	Significance
DLX6	fC/fC	-3.89102	3.75468
PAX2	fC/fC	-3.81917	5.05056
PARP2	fC/fC	-3.34836	8.44017
PAX1	fC/fC	-3.25976	2.27183
APEX1	fC/fC	-2.82026	7.65344
SSBP2	fC/fC	-2.79257	4.44843
PAX9	fC/fC	-2.76127	9.87646
PDX1	fC/fC	-2.63179	8.16973
NUP153	fC/fC	-2.58861	2.61958
MPG	fC/fC	-2.58674	9.03254
CHTF18	fC/fC	-2.57903	6.55066
EYA1	fC/fC	-2.57642	3.94967
TDG	fC/fC	-2.45996	8.35486
ISL2	fC/fC	-2.41178	8.74222
SSBP3	fC/fC	-2.40651	9.04996
GBX2	fC/fC	-2.40377	5.46049
ISL1	fC/fC	-2.39601	8.84828
LDB1	fC/fC	-2.38368	9.01184
RFC3	fC/fC	-2.37558	7.96217
HHEX	fC/fC	-2.33878	2.79609
SSBP4	fC/fC	-2.33579	8.34597
MBD4	fC/fC	-2.30159	8.45186
RFC4	fC/fC	-2.27544	10.1088
PCNA	fC/fC	-2.2531	2.42307
RFC5	fC/fC	-2.24232	9.93395
SIX1	fC/fC	-2.23087	7.51345
VAX2	fC/fC	-2.19522	8.32247
RFC2	fC/fC	-2.1948	9.2522
LMX1B	fC/fC	-2.1725	7.14206
SIX2	fC/fC	-2.09688	9.67195
VAX1	fC/fC	-2.08485	8.59849
FOXJ3	fC/fC	-2.03575	6.17174
NFIB	fC/C	9.57645	8.0216
APOBEC3C	fC/C	6.02136	5.78688
CDCA7L	fC/C	5.88325	5.02424
FLYWCH1	fC/C	5.73266	6.35342
CDCA7	fC/C	5.63169	4.42506
H2BC26	fC/C	5.53744	2.17133
RSL24D1	fC/C	5.14297	8.51547
RPF2	fC/C	5.00018	7.54872
NFIA	fC/C	4.96989	4.14256
KDM2B	fC/C	4.87528	5.68865
NFIX	fC/C	4.80533	5.28892
L3MBTL3	fC/C	4.75252	4.61054
TFAP4	fC/C	4.2717	4.93903
RMI2	fC/C	4.13272	3.21917
PCGF1	fC/C	4.013	4.86785
NFIC	fC/C	3.63152	5.97063
CBX1	fC/C	3.53476	2.36874
POLR2C	fC/C	3.46102	3.49832
TCF12	fC/C	3.44339	3.72233
ADARB1	fC/C	3.36277	7.55594
KAT6A	fC/C	3.36188	3.96405
RSF1	fC/C	3.27996	3.02926
KAT6B	fC/C	3.15254	4.73666
MAFG	fC/C	3.08089	4.35302
NMNAT1	fC/C	3.00634	2.01238
ELF2	fC/C	2.97489	2.87057
MPHOSPH10	fC/C	2.95851	2.46031
RBM45	fC/C	2.8874	2.14387
WDR18	fC/C	2.83633	2.44512
TFAP2A	fC/C	2.83349	8.91544
SMARCE1	fC/C	2.82494	2.67039
RRP9	fC/C	2.76573	4.75847
TFAP2C	fC/C	2.61931	3.71105
SATB1	fC/C	2.59549	2.17655
SUV39H1	fC/C	2.55232	3.63467
SCAF1	fC/C	2.53255	3.85924
TFDP1	fC/C	2.53104	2.05097
NFRKB	fC/C	2.44579	3.13195
DNMT3A	fC/C	2.40517	2.92971
CDCA5	fC/C	2.36815	3.64352
LCOR	fC/C	2.35015	2.91562
SRPK2	fC/C	2.31992	2.90503
ATRX	fC/C	2.30713	2.72322
MCRS1	fC/C	2.21004	2.0844
REXO4	fC/C	2.17658	2.20443
TRIM27	fC/C	2.14392	4.20914
ACTR8	fC/C	2.14105	2.72196
ATAD2	fC/C	2.13349	3.49985
USF1	fC/C	2.08597	3.24412
ZNF644	fC/C	2.01867	2.93033
