## Supplementary material for "Proteomics-Based Discovery of Symmetry-Specific Readers and Antireaders of 5-Formylcytosine in Mammalian DNA": Table S9. Significantly enriched proteins of pulldown with HeLa and VEGFA probe

### Sheet: a. mC-mC vs C-C
Name	Enrichced for	Fold change (log2)	Significance
MBD4	mC/mC	-6.10347	8.48614
MBD2	mC/mC	-5.61394	9.24424
RFXAP	mC/mC	-5.0775	5.50167
MBD1	mC/mC	-5.01989	5.12654
GATAD2A	mC/mC	-4.76793	7.04802
MTA2	mC/mC	-4.5726	6.08628
RFX5	mC/mC	-4.32042	9.05255
C1QBP	mC/mC	-4.00734	4.78818
GATAD2B	mC/mC	-3.95762	5.62642
UHRF1	mC/mC	-3.87756	8.20225
SAP18	mC/mC	-3.66992	5.50298
RFXANK	mC/mC	-3.39015	4.74692
FOXE1	mC/mC	-3.361	5.12991
RNPS1	mC/mC	-3.25191	3.51653
CHD4	mC/mC	-3.15104	3.14238
FOXA1	mC/mC	-3.00923	5.01525
UHRF2	mC/mC	-2.96658	3.10353
RFX1	mC/mC	-2.68514	4.37108
SRSF7	mC/mC	-2.65471	9.26271
FOXC2	mC/mC	-2.58945	3.33546
SRSF3	mC/mC	-2.43322	9.41695
TLX3	mC/mC	-2.41505	2.02372
RFX2	mC/mC	-2.40869	5.44735
SRSF6	mC/mC	-2.26542	2.40527
PUF60	mC/mC	-2.21174	6.05641
CHD3	mC/mC	-2.11344	2.1955
RPL5	C/C	6.39484	3.01713
L3MBTL3	C/C	6.3298	6.29855
AHRR	C/C	5.91616	5.6005
ARNT	C/C	5.85629	6.75412
SRP68	C/C	5.63389	4.82271
RBM45	C/C	5.51398	5.16196
MYO1C	C/C	5.42078	6.22831
HNRNPL	C/C	4.82407	5.13613
AHR	C/C	4.38128	7.22078
BCOR	C/C	4.05734	4.25617
RUNX3	C/C	3.80388	4.90215
HNRNPK	C/C	3.618	9.29443
HNRNPUL2	C/C	3.24197	4.34254
CBFB	C/C	3.19996	8.02135
BANP	C/C	3.10461	2.77682
KDM2A	C/C	3.02787	6.32092
KMT2A	C/C	2.96644	3.98171
KDM2B	C/C	2.92231	5.29388
ATF6	C/C	2.914	3.19296
EIF6	C/C	2.9064	2.48824
RUNX1	C/C	2.78953	8.38913
RBFOX1	C/C	2.75303	2.11743
MAX	C/C	2.65641	3.62475
SSRP1	C/C	2.55684	2.25012
CCAR2	C/C	2.39841	2.34725
RUNX2	C/C	2.17563	5.23969
RPLP0	C/C	2.15182	2.73662
CEBPB	C/C	2.04874	3.99369
DPY30	C/C	2.02153	2.42057

### Sheet: b. mC-mC vs fC-fC
Name	Enrichced for	Fold change (log2)	Significance
BLM	mC/mC	-6.42577	6.69284
UHRF1	mC/mC	-6.13305	6.18212
RMI1	mC/mC	-6.06142	6.02995
FAAP24	mC/mC	-4.91158	5.87843
MBD2	mC/mC	-4.70695	4.45417
RNPS1	mC/mC	-4.35468	6.11596
FOXA1	mC/mC	-4.04504	4.34335
RMI2	mC/mC	-3.95765	7.06254
CENPS	mC/mC	-3.91203	4.87583
GATAD2B	mC/mC	-3.90086	3.65306
FANCM	mC/mC	-3.88864	7.0425
MBD1	mC/mC	-3.71114	7.45543
RFX1	mC/mC	-3.62216	6.71213
SAP18	mC/mC	-3.46224	4.28621
SRSF7	mC/mC	-3.18946	8.46653
SRSF3	mC/mC	-3.04339	9.49168
RFXANK	mC/mC	-2.95797	2.31619
ACIN1	mC/mC	-2.91864	4.25222
GATAD2A	mC/mC	-2.89949	3.46279
RBPJ	mC/mC	-2.69842	2.62339
SRSF10	mC/mC	-2.69806	2.39503
C1QBP	mC/mC	-2.65715	4.2019
RFX2	mC/mC	-2.64692	4.1227
SUB1	mC/mC	-2.59594	5.11309
RFX5	mC/mC	-2.24838	9.32249
CENPX	mC/mC	-2.23066	2.10684
UHRF2	mC/mC	-2.19489	3.25371
RFXAP	mC/mC	-2.12378	6.09114
UBN1	mC/mC	-2.06409	3.05001
RAD23B	mC/mC	-2.04043	9.37629
TDG	fC/fC	6.86547	5.4694
HNRNPR	fC/fC	6.64036	7.71956
HNRNPAB	fC/fC	6.3017	10.0157
CEBPD	fC/fC	6.27736	6.76419
HNRNPD	fC/fC	5.58485	9.59898
MPG	fC/fC	5.45879	11.5348
HNRNPUL2	fC/fC	5.1452	6.59379
SYNCRIP	fC/fC	5.09666	8.94951
RBM3	fC/fC	5.06101	7.47656
CEBPB	fC/fC	5.04788	4.99263
ORC1	fC/fC	4.43242	3.82005
H1-10	fC/fC	4.2839	10.3562
APEX1	fC/fC	4.22644	4.42401
CIRBP	fC/fC	3.58485	6.39828
WDR5	fC/fC	3.42829	2.31944
E2F6	fC/fC	3.36399	3.60064
HNRNPA0	fC/fC	3.26074	7.76037
HNRNPU	fC/fC	3.21179	10.6397
CBX3	fC/fC	3.00769	2.63695
HNRNPDL	fC/fC	2.74392	9.45237
NTHL1	fC/fC	2.74387	2.03659
L3MBTL2	fC/fC	2.70394	2.05476
HNRNPK	fC/fC	2.16351	6.95118
HNRNPA3	fC/fC	2.06081	6.46074

### Sheet: c. C-C vs fC-fC
Name	Enriched for	Fold change (log2)	Significance
BLM	C/C	-7.64244	8.36462
AHRR	C/C	-6.47659	5.99071
L3MBTL3	C/C	-6.31735	7.20722
RMI1	C/C	-6.1234	5.88909
ARNT	C/C	-6.08879	4.72669
NAIF1	C/C	-5.76539	7.41763
RBM45	C/C	-5.60361	5.01702
MACROH2A1	C/C	-5.43131	4.80694
RPL5	C/C	-5.41196	3.60428
FANCM	C/C	-5.40281	4.32349
TRA2B	C/C	-5.34915	5.26527
RMI2	C/C	-5.24799	7.77367
SRP68	C/C	-5.21928	3.73626
BCOR	C/C	-4.75018	5.53624
HNRNPL	C/C	-4.67642	5.51846
RUNX3	C/C	-4.66654	5.77682
MYO1C	C/C	-4.59275	3.70118
RUNX1	C/C	-4.37164	3.14724
CENPS	C/C	-4.30121	4.49833
FAAP24	C/C	-4.15772	7.13242
AHR	C/C	-3.88125	5.55395
KDM2B	C/C	-3.78539	6.50377
CTR9	C/C	-3.75073	2.09108
CBFB	C/C	-3.70633	2.92698
CENPX	C/C	-3.51036	3.85293
TOP2B	C/C	-3.23999	2.01463
BANP	C/C	-3.23772	3.76204
KPNB1	C/C	-3.13411	2.39784
CCAR2	C/C	-3.08755	2.91213
ZMYND11	C/C	-2.91071	2.87473
KMT2A	C/C	-2.86229	3.39576
SUB1	C/C	-2.84975	5.46359
TERF2IP	C/C	-2.44839	2.04453
DPY30	C/C	-2.44479	2.77984
RAD23B	C/C	-2.42178	8.98032
ATF6	C/C	-2.34995	2.77939
TFAP2A	C/C	-2.3097	7.45392
PAXX	C/C	-2.30466	6.21155
KDM2A	C/C	-2.25072	4.3911
CETN2	C/C	-2.24989	7.60541
TCF12	C/C	-2.05723	2.75257
RUNX2	C/C	-2.05039	6.40374
LIG4	C/C	-2.00823	3.36331
TDG	fC/fC	6.60139	7.06181
HNRNPAB	fC/fC	6.16479	10.8654
MBD4	fC/fC	6.10048	7.20921
HNRNPR	fC/fC	5.81262	9.76339
CEBPD	fC/fC	5.60783	7.08185
MPG	fC/fC	5.32917	10.5641
SYNCRIP	fC/fC	4.88467	9.74554
ORC1	fC/fC	4.81162	5.80079
HNRNPD	fC/fC	4.76631	10.8668
FOXF1	fC/fC	4.63373	5.97527
FOXE1	fC/fC	4.36318	5.22572
H1-10	fC/fC	4.30308	12.5628
RBM3	fC/fC	4.14104	7.81575
CBX3	fC/fC	3.38621	3.15857
PARP2	fC/fC	3.36899	7.87487
CIRBP	fC/fC	3.1522	8.68429
JDP2	fC/fC	3.13173	2.7491
HNRNPDL	fC/fC	2.98787	9.37215
RFXAP	fC/fC	2.96709	3.68563
APEX1	fC/fC	2.8824	3.14391
MTA2	fC/fC	2.81998	4.0389
CEBPB	fC/fC	2.76329	8.76212
E2F6	fC/fC	2.68925	5.53475
ATF3	fC/fC	2.57289	2.52929
FOXK1	fC/fC	2.54069	6.35793
FOXC2	fC/fC	2.30389	2.65873
HNRNPA0	fC/fC	2.21875	7.61015
CHAF1B	fC/fC	2.16231	7.39901
CHAF1A	fC/fC	2.09739	8.92346
RFX5	fC/fC	2.07203	6.35712

### Sheet: d. fC-C vs fC-mC
Name	Enriched for	Fold change (log2)	Significance
AHRR	fC/C	-5.21537	6.40311
ARNT	fC/C	-5.15677	7.09482
RBM45	fC/C	-4.97025	5.19266
CDCA7L	fC/C	-3.74478	9.28802
HNRNPL	fC/C	-3.64057	6.11615
RPA2	fC/C	-3.39494	2.7345
TERF2IP	fC/C	-3.31059	4.65268
HNRNPUL2	fC/C	-2.99767	2.8128
CBFB	fC/C	-2.97423	4.52045
RMI1	fC/C	-2.6911	2.19072
KPNB1	fC/C	-2.62034	3.00685
RMI2	fC/C	-2.51991	2.86218
RUNX1	fC/C	-2.38794	7.61829
RUNX2	fC/C	-2.34894	3.5848
MAX	fC/C	-2.08542	3.10024
RPL5	fC/C	-2.0214	2.29105
MBD1	fC/mC	4.5143	3.05891
UHRF1	fC/mC	4.35495	3.74299
MBD2	fC/mC	4.28313	5.01553
FOXA1	fC/mC	3.98419	4.20187
GATAD2A	fC/mC	3.32138	5.19146
RFXAP	fC/mC	3.30322	2.37857
FOXF1	fC/mC	3.08985	6.38239
UHRF2	fC/mC	2.79747	3.86918
RFXANK	fC/mC	2.68647	4.37576
MBD4	fC/mC	2.22871	8.83939
PURB	fC/mC	2.03435	7.80659

### Sheet: e. mC-mC vs fC-mC
Name	Enriched for	Fold change (log2)	Significance
ACIN1	mC/mC	-3.57992	6.31507
C1QBP	mC/mC	-3.30283	6.66951
RPA2	mC/mC	-3.30124	2.17784
SAP18	mC/mC	-3.21467	4.87458
RNPS1	mC/mC	-3.04246	2.47349
SRSF7	mC/mC	-2.77377	7.70448
HOXD12	mC/mC	-2.67855	2.82874
RMI1	mC/mC	-2.67713	2.23344
RMI2	mC/mC	-2.60822	2.35853
FAAP24	mC/mC	-2.53289	3.41938
UHRF1	mC/mC	-2.52827	7.50101
SRSF3	mC/mC	-2.37023	8.92117
RFXAP	mC/mC	-2.27309	6.19669
CENPS	mC/mC	-2.25953	4.66525
RFX5	mC/mC	-2.21505	7.39848
FANCM	mC/mC	-2.07389	2.63325
RFX2	mC/mC	-2.05396	2.80619
CBX5	fC/mC	5.73591	2.29547
TDG	fC/mC	4.1789	4.6647
MPG	fC/mC	4.08928	10.3762
PURB	fC/mC	3.06287	10.0434
PURA	fC/mC	2.89511	5.00322
HNRNPF	fC/mC	2.77365	2.08857
NTHL1	fC/mC	2.55134	3.21981
ORC1	fC/mC	2.40327	2.16279

### Sheet: f. C-C vs fC-mC
Name	Enriched for	Fold change (log2)	Significance
ARNT	C/C	-6.4984	8.30135
AHRR	C/C	-5.94763	6.01779
RBM45	C/C	-5.94165	5.01593
L3MBTL3	C/C	-5.77323	5.6653
RPL5	C/C	-5.26809	3.24179
HNRNPL	C/C	-5.1877	5.75324
SRP68	C/C	-4.50145	3.61727
BCOR	C/C	-4.4375	4.82498
CTR9	C/C	-4.41418	2.48228
MYO1C	C/C	-4.36656	3.4838
HNRNPUL2	C/C	-4.12077	6.0465
RPA2	C/C	-4.0511	3.29568
CBFB	C/C	-3.93693	4.22905
RUNX3	C/C	-3.83681	3.75011
AHR	C/C	-3.66731	3.56897
CENPX	C/C	-3.65384	4.01511
RMI2	C/C	-3.60724	2.82061
ACIN1	C/C	-3.50238	3.84338
KPNB1	C/C	-3.50062	3.21314
KDM2B	C/C	-3.48308	5.12904
HNRNPK	C/C	-3.40338	8.71192
RMI1	C/C	-3.25265	3.93415
HOXD12	C/C	-3.07879	5.05624
ATF6	C/C	-2.99254	3.49925
RUNX1	C/C	-2.98153	8.74811
KDM2A	C/C	-2.96552	4.64962
CENPS	C/C	-2.79467	6.23108
FAAP24	C/C	-2.74027	2.72987
RUNX2	C/C	-2.55774	4.83076
BANP	C/C	-2.49013	2.21826
KMT2A	C/C	-2.47345	3.35272
TERF2IP	C/C	-2.35538	2.73348
RPLP0	C/C	-2.33124	3.00422
FANCM	C/C	-2.27505	4.64076
TRA2B	C/C	-2.24213	2.56797
BLM	C/C	-2.24169	10.6903
SERBP1	C/C	-2.18382	2.35536
ESRRA	C/C	-2.04372	4.45412
RPA3	C/C	-2.03964	7.92979
MAX	C/C	-2.03747	4.53017
MBD4	fC/mC	5.69527	7.54275
MBD1	fC/mC	4.82128	3.81912
FOXE1	fC/mC	4.59474	4.61813
PURA	fC/mC	4.48568	5.31291
MBD2	fC/mC	4.34681	7.83272
PURB	fC/mC	4.15224	7.47862
MPG	fC/mC	3.95965	9.44045
TDG	fC/mC	3.8606	5.54793
FOXA1	fC/mC	3.64854	7.26077
GATAD2A	fC/mC	3.43499	5.461
HOXC10	fC/mC	3.31152	2.43261
MTA2	fC/mC	3.30535	4.34417
RFXAP	fC/mC	3.12183	5.13123
FOXF1	fC/mC	2.91758	5.52323
ORC1	fC/mC	2.84761	3.39169
RFXANK	fC/mC	2.7791	4.12532
TLX3	fC/mC	2.25366	2.23272
PARP2	fC/mC	2.24888	6.91284
RFX5	fC/mC	2.10537	5.83546
FOXK1	fC/mC	2.01398	4.18668

### Sheet: g. fC-fC vs fC-mC
Name	Enriched for	Fold change (log2)	Significance
CEBPD	fC/fC	-6.49783	8.98115
HNRNPR	fC/fC	-6.04969	7.52203
HNRNPUL2	fC/fC	-5.49808	8.99123
HNRNPAB	fC/fC	-4.39363	10.8845
SYNCRIP	fC/fC	-4.36015	9.28178
RBM3	fC/fC	-4.02006	7.36075
HNRNPD	fC/fC	-3.62516	10.8321
HNRNPU	fC/fC	-3.01824	7.62541
L3MBTL2	fC/fC	-2.99384	2.38679
CEBPB	fC/fC	-2.96602	8.78836
E2F6	fC/fC	-2.78068	4.41391
H1-10	fC/fC	-2.78048	10.2883
CIRBP	fC/fC	-2.76512	7.36693
TDG	fC/fC	-2.56464	7.38788
ORC1	fC/fC	-2.16327	8.36238
APEX1	fC/fC	-2.09559	3.78067
SIX1	fC/fC	-2.07502	4.0524
BLM	fC/mC	4.8593	7.45472
NAIF1	fC/mC	4.65197	5.37706
UHRF1	fC/mC	3.83298	3.35543
FOXA1	fC/mC	3.72511	6.47304
PURA	fC/mC	3.57007	3.21335
TRA2B	fC/mC	3.27696	4.9715
PURB	fC/mC	3.21305	10.1703
MBD2	fC/mC	3.11262	3.54829
MBD1	fC/mC	2.93504	6.78278
RMI1	fC/mC	2.04216	2.34454

### Sheet: h. mC-mC vs fC-C
Name	Enriched for	Fold change (log2)	Significance
UHRF1	mC/mC	-6.58476	6.09571
MBD2	mC/mC	-6.09025	8.97065
MBD1	mC/mC	-5.77478	3.2643
RFXAP	mC/mC	-5.02046	4.40332
GATAD2A	mC/mC	-5.00988	5.56706
C1QBP	mC/mC	-4.4707	3.61836
SAP18	mC/mC	-4.21581	7.69763
RFXANK	mC/mC	-3.96096	5.14917
RFX5	mC/mC	-3.95827	3.95724
FOXA1	mC/mC	-3.6522	4.12257
UHRF2	mC/mC	-3.63914	6.63045
GATAD2B	mC/mC	-3.62511	6.21249
SRSF7	mC/mC	-3.39007	8.66409
SRSF10	mC/mC	-3.33333	4.03254
ACIN1	mC/mC	-3.25622	4.3167
SRSF3	mC/mC	-3.16691	9.73625
RFX1	mC/mC	-3.07833	4.20347
RFX2	mC/mC	-2.96771	3.38733
MTA2	mC/mC	-2.90781	2.97454
CHD4	mC/mC	-2.73575	5.72093
RNPS1	mC/mC	-2.63298	2.76936
MSH2	mC/mC	-2.11207	9.1721
FOXK1	mC/mC	-2.10336	2.78018
ATF2	mC/mC	-2.05851	8.34772
ARNT	fC/C	5.02323	5.48616
AHRR	fC/C	4.64111	7.29692
RBM45	fC/C	4.61459	5.38266
MPG	fC/C	3.91135	11.0578
HNRNPUL2	fC/C	3.77322	6.80552
TDG	fC/C	3.69314	3.84234
HNRNPL	fC/C	3.68523	6.83141
CDCA7L	fC/C	3.57397	9.84987
NAIF1	fC/C	3.26675	2.13104
HNRNPA0	fC/C	3.16832	7.39431
SRP68	fC/C	2.97899	2.26241
CEBPB	fC/C	2.82919	4.12422
NTHL1	fC/C	2.69918	3.62127
RUNX2	fC/C	2.5247	2.96138
APEX1	fC/C	2.51608	2.99614
HNRNPD	fC/C	2.50113	6.429
HNRNPAB	fC/C	2.45382	6.48621
CBFB	fC/C	2.39649	7.50334
MAX	fC/C	2.34596	3.70101
RUNX1	fC/C	2.19594	7.22747
TERF2IP	fC/C	2.1456	2.75151
RBM3	fC/C	2.11913	4.39137
HNRNPK	fC/C	2.08014	6.7935

### Sheet: i. C-C vs fC-C
Name	Enriched for	Fold change (log2)	Significance
L3MBTL3	C/C	-5.78386	6.53867
TRA2B	C/C	-5.02112	3.30895
MACROH2A1	C/C	-3.83423	2.98035
UHRF1	C/C	-3.04709	2.6763
ZMYND11	C/C	-2.90963	3.48975
KDM2B	C/C	-2.90769	5.58927
RPL5	C/C	-2.82939	2.23271
KMT2A	C/C	-2.68003	4.2657
BCOR	C/C	-2.59163	6.30649
CCAR2	C/C	-2.53713	2.18449
BANP	C/C	-2.37218	2.36984
RAD23B	C/C	-2.27816	7.28845
SRSF10	C/C	-2.07015	2.17529
KDM2A	C/C	-2.06771	3.96778
TDG	fC/C	4.16698	4.60791
MPG	fC/C	3.78173	9.75048
MBD4	fC/C	3.61204	5.19798
CDCA7L	fC/C	3.2323	9.62874
FOXE1	fC/C	2.40135	4.43653
PURA	fC/C	2.32755	4.18983
HNRNPAB	fC/C	2.31691	7.01782
ORC1	fC/C	2.28809	3.41856
HNRNPA0	fC/C	2.12633	6.97207
PURB	fC/C	2.11789	5.1269

### Sheet: j. fC-fC vs fC-C
Name	Enriched for	Fold change (log2)	Significance
HNRNPR	fC/fC	-5.33767	5.17801
FOXF1	fC/fC	-5.20698	6.94625
CEBPD	fC/fC	-4.98583	3.22046
HNRNPAB	fC/fC	-3.84788	10.2868
SYNCRIP	fC/fC	-3.26221	10.0773
H1-10	fC/fC	-3.17261	10.2496
HNRNPD	fC/fC	-3.08372	8.86121
RBM3	fC/fC	-2.94188	8.02055
PARP2	fC/fC	-2.72415	8.59875
RFXAP	fC/fC	-2.70338	3.00376
HNRNPU	fC/fC	-2.60768	9.45856
TDG	fC/fC	-2.45028	7.10699
ORC1	fC/fC	-2.35583	8.86358
E2F6	fC/fC	-2.34876	3.92434
MBD4	fC/fC	-2.24113	8.39836
FOXK1	fC/fC	-2.23643	3.60958
BAZ1B	fC/fC	-2.11699	7.48474
CEBPB	fC/fC	-2.07898	7.74413
BLM	fC/C	6.68939	7.71482
RMI1	fC/C	5.83169	7.32066
NAIF1	fC/C	5.49377	7.54023
ARNT	fC/C	5.0907	7.29161
AHRR	fC/C	5.02969	5.68634
RBM45	fC/C	4.83449	5.17642
RMI2	fC/C	4.53739	4.65584
H3C13	fC/C	4.17937	2.45481
RUNX1	fC/C	4.11283	2.36029
FANCM	fC/C	3.73742	5.94845
TERF2IP	fC/C	3.73018	3.51679
CENPS	fC/C	3.17578	4.76984
HNRNPL	fC/C	3.17473	3.217
CDCA7L	fC/C	2.81919	9.59121
CBFB	fC/C	2.58976	3.39966
MAFG	fC/C	2.5018	2.00012
RPL5	fC/C	2.39484	2.33299
