## Supplementary material for "Proteomics-Based Discovery of Symmetry-Specific Readers and Antireaders of 5-Formylcytosine in Mammalian DNA": Table S10. Common readers_Gene Ontology Terms

### Sheet: common C-C readers
#term ID	term description	observed gene count	background gene count	strength	signal	false discovery rate	matching proteins in your network (IDs)	matching proteins in your network (labels)
GO:0045934	Negative regulation of nucleobase-containing compound metabolic process	9	1562	1.01	0.99	9.46e-05	9606.ENSP00000300086,9606.ENSP00000310356,9606.ENSP00000347232,9606.ENSP00000351490,9606.ENSP00000357118,9606.ENSP00000366271,9606.ENSP00000367705,9606.ENSP00000436786,9606.ENSP00000501092	TERF2IP,RMI2,BLM,MAX,L3MBTL3,KDM2B,BCOR,KMT2A,TFAP2A
GO:0071139	Resolution of recombination intermediates	3	6	2.95	2.21	9.46e-05	9606.ENSP00000310356,9606.ENSP00000317039,9606.ENSP00000347232	RMI2,RMI1,BLM
GO:0051276	Chromosome organization	7	968	1.11	0.97	0.00083	9606.ENSP00000300086,9606.ENSP00000310356,9606.ENSP00000347232,9606.ENSP00000357118,9606.ENSP00000366271,9606.ENSP00000367705,9606.ENSP00000436786	TERF2IP,RMI2,BLM,L3MBTL3,KDM2B,BCOR,KMT2A
GO:0010605	Negative regulation of macromolecule metabolic process	9	2760	0.77	0.59	0.0023	9606.ENSP00000300086,9606.ENSP00000310356,9606.ENSP00000347232,9606.ENSP00000351490,9606.ENSP00000357118,9606.ENSP00000366271,9606.ENSP00000367705,9606.ENSP00000436786,9606.ENSP00000501092	TERF2IP,RMI2,BLM,MAX,L3MBTL3,KDM2B,BCOR,KMT2A,TFAP2A
GO:0051053	Negative regulation of DNA metabolic process	4	149	1.68	1.23	0.0025	9606.ENSP00000300086,9606.ENSP00000310356,9606.ENSP00000347232,9606.ENSP00000436786	TERF2IP,RMI2,BLM,KMT2A
GO:0045910	Negative regulation of DNA recombination	3	44	2.09	1.28	0.0036	9606.ENSP00000300086,9606.ENSP00000310356,9606.ENSP00000347232	TERF2IP,RMI2,BLM
GO:0048523	Negative regulation of cellular process	10	4736	0.58	0.41	0.0088	9606.ENSP00000300086,9606.ENSP00000310356,9606.ENSP00000347232,9606.ENSP00000351490,9606.ENSP00000357118,9606.ENSP00000362170,9606.ENSP00000366271,9606.ENSP00000367705,9606.ENSP00000436786,9606.ENSP00000501092	TERF2IP,RMI2,BLM,MAX,L3MBTL3,NAIF1,KDM2B,BCOR,KMT2A,TFAP2A
GO:0006996	Organelle organization	9	3470	0.67	0.47	0.0092	9606.ENSP00000300086,9606.ENSP00000310356,9606.ENSP00000317039,9606.ENSP00000347232,9606.ENSP00000357118,9606.ENSP00000362170,9606.ENSP00000366271,9606.ENSP00000367705,9606.ENSP00000436786	TERF2IP,RMI2,RMI1,BLM,L3MBTL3,NAIF1,KDM2B,BCOR,KMT2A
GO:0016043	Cellular component organization	10	5436	0.52	0.34	0.0256	9606.ENSP00000300086,9606.ENSP00000310356,9606.ENSP00000317039,9606.ENSP00000347232,9606.ENSP00000351490,9606.ENSP00000357118,9606.ENSP00000362170,9606.ENSP00000366271,9606.ENSP00000367705,9606.ENSP00000436786	TERF2IP,RMI2,RMI1,BLM,MAX,L3MBTL3,NAIF1,KDM2B,BCOR,KMT2A
GO:0070170	Regulation of tooth mineralization	2	12	2.47	0.85	0.0285	9606.ENSP00000367705,9606.ENSP00000501092	BCOR,TFAP2A
GO:0000724	Double-strand break repair via homologous recombination	3	114	1.67	0.77	0.03	9606.ENSP00000310356,9606.ENSP00000317039,9606.ENSP00000347232	RMI2,RMI1,BLM
GO:0006259	DNA metabolic process	5	785	1.06	0.58	0.0318	9606.ENSP00000300086,9606.ENSP00000310356,9606.ENSP00000317039,9606.ENSP00000347232,9606.ENSP00000436786	TERF2IP,RMI2,RMI1,BLM,KMT2A

### Sheet: common fC-C readers
#term ID	term description	observed gene count	background gene count	strength	signal	false discovery rate	matching proteins in your network (IDs)	matching proteins in your network (labels)
GO:0006284	Base-excision repair	4	43	2.26	2.16	9.25e-05	9606.ENSP00000216714,9606.ENSP00000219066,9606.ENSP00000219431,9606.ENSP00000376611	APEX1,NTHL1,MPG,TDG
GO:0006281	DNA repair	6	497	1.38	1.33	0.00033	9606.ENSP00000216714,9606.ENSP00000219066,9606.ENSP00000219431,9606.ENSP00000310356,9606.ENSP00000317039,9606.ENSP00000376611	APEX1,NTHL1,MPG,RMI2,RMI1,TDG
GO:0006285	Base-excision repair, AP site formation	3	12	2.69	1.96	0.00033	9606.ENSP00000219066,9606.ENSP00000219431,9606.ENSP00000376611	NTHL1,MPG,TDG
GO:0006304	DNA modification	4	100	1.9	1.63	0.00059	9606.ENSP00000216714,9606.ENSP00000219066,9606.ENSP00000219431,9606.ENSP00000376611	APEX1,NTHL1,MPG,TDG
GO:0035510	DNA dealkylation	3	27	2.34	1.61	0.0012	9606.ENSP00000216714,9606.ENSP00000219431,9606.ENSP00000376611	APEX1,MPG,TDG
GO:0033554	Cellular response to stress	7	1572	0.94	0.71	0.004	9606.ENSP00000216714,9606.ENSP00000219066,9606.ENSP00000219431,9606.ENSP00000310356,9606.ENSP00000317039,9606.ENSP00000351490,9606.ENSP00000376611	APEX1,NTHL1,MPG,RMI2,RMI1,MAX,TDG
GO:0071139	Resolution of recombination intermediates	2	6	2.82	1.11	0.0113	9606.ENSP00000310356,9606.ENSP00000317039	RMI2,RMI1
GO:0045008	Depyrimidination	2	8	2.69	1.02	0.0163	9606.ENSP00000219066,9606.ENSP00000376611	NTHL1,TDG

### Sheet: common mC-mC readers
#term ID	term description	observed gene count	background gene count	strength	signal	false discovery rate	matching proteins in your network (IDs)	matching proteins in your network (labels)
GO:0045934	Negative regulation of nucleobase-containing compound metabolic process	10	1562	1.02	1.1	9.04e-06	9606.ENSP00000233146,9606.ENSP00000250448,9606.ENSP00000256429,9606.ENSP00000264110,9606.ENSP00000290524,9606.ENSP00000310356,9606.ENSP00000328720,9606.ENSP00000399465,9606.ENSP00000468785,9606.ENSP00000497759	MSH2,FOXA1,MBD2,ATF2,RFX5,RMI2,FOXK1,ATF7,MBD1,FOXC2
GO:0010605	Negative regulation of macromolecule metabolic process	10	2760	0.77	0.65	0.00058	9606.ENSP00000233146,9606.ENSP00000250448,9606.ENSP00000256429,9606.ENSP00000264110,9606.ENSP00000290524,9606.ENSP00000310356,9606.ENSP00000328720,9606.ENSP00000399465,9606.ENSP00000468785,9606.ENSP00000497759	MSH2,FOXA1,MBD2,ATF2,RFX5,RMI2,FOXK1,ATF7,MBD1,FOXC2
GO:0045892	Negative regulation of transcription, DNA-templated	8	1322	1	0.87	0.00058	9606.ENSP00000250448,9606.ENSP00000256429,9606.ENSP00000264110,9606.ENSP00000290524,9606.ENSP00000328720,9606.ENSP00000399465,9606.ENSP00000468785,9606.ENSP00000497759	FOXA1,MBD2,ATF2,RFX5,FOXK1,ATF7,MBD1,FOXC2
GO:0000122	Negative regulation of transcription by RNA polymerase II	7	971	1.07	0.93	0.00072	9606.ENSP00000250448,9606.ENSP00000256429,9606.ENSP00000264110,9606.ENSP00000290524,9606.ENSP00000328720,9606.ENSP00000399465,9606.ENSP00000497759	FOXA1,MBD2,ATF2,RFX5,FOXK1,ATF7,FOXC2
GO:0045935	Positive regulation of nucleobase-containing compound metabolic process	8	2056	0.81	0.58	0.0054	9606.ENSP00000233146,9606.ENSP00000250448,9606.ENSP00000256429,9606.ENSP00000264110,9606.ENSP00000290524,9606.ENSP00000328720,9606.ENSP00000399465,9606.ENSP00000497759	MSH2,FOXA1,MBD2,ATF2,RFX5,FOXK1,ATF7,FOXC2
GO:0043570	Maintenance of DNA repeat elements	2	6	2.74	1.09	0.0093	9606.ENSP00000233146,9606.ENSP00000310356	MSH2,RMI2
GO:0045893	Positive regulation of transcription, DNA-templated	7	1710	0.83	0.52	0.0185	9606.ENSP00000250448,9606.ENSP00000256429,9606.ENSP00000264110,9606.ENSP00000290524,9606.ENSP00000328720,9606.ENSP00000399465,9606.ENSP00000497759	FOXA1,MBD2,ATF2,RFX5,FOXK1,ATF7,FOXC2
GO:0006974	Cellular response to DNA damage stimulus	5	744	1.04	0.56	0.0338	9606.ENSP00000233146,9606.ENSP00000249910,9606.ENSP00000264110,9606.ENSP00000310356,9606.ENSP00000416739	MSH2,MBD4,ATF2,RMI2,RECQL
GO:0031573	Mitotic intra-S DNA damage checkpoint signaling	2	17	2.29	0.76	0.0377	9606.ENSP00000233146,9606.ENSP00000264110	MSH2,ATF2

### Sheet: common fC-mC readers
#term ID	term description	observed gene count	background gene count	strength	signal	false discovery rate	matching proteins in your network (IDs)	matching proteins in your network (labels)
GO:0006285	Base-excision repair, AP site formation	3	12	2.65	1.66	0.00092	9606.ENSP00000219431,9606.ENSP00000249910,9606.ENSP00000376611	MPG,MBD4,TDG
GO:0045934	Negative regulation of nucleobase-containing compound metabolic process	8	1562	0.96	0.78	0.0017	9606.ENSP00000250448,9606.ENSP00000256429,9606.ENSP00000290524,9606.ENSP00000328720,9606.ENSP00000347232,9606.ENSP00000376611,9606.ENSP00000468785,9606.ENSP00000497759	FOXA1,MBD2,RFX5,FOXK1,BLM,TDG,MBD1,FOXC2
GO:0000122	Negative regulation of transcription by RNA polymerase II	6	971	1.04	0.72	0.0085	9606.ENSP00000250448,9606.ENSP00000256429,9606.ENSP00000290524,9606.ENSP00000328720,9606.ENSP00000376611,9606.ENSP00000497759	FOXA1,MBD2,RFX5,FOXK1,TDG,FOXC2
GO:0006355	Regulation of transcription, DNA-templated	9	3460	0.67	0.47	0.0085	9606.ENSP00000250448,9606.ENSP00000255476,9606.ENSP00000256429,9606.ENSP00000290524,9606.ENSP00000328720,9606.ENSP00000347232,9606.ENSP00000376611,9606.ENSP00000468785,9606.ENSP00000497759	FOXA1,RFXAP,MBD2,RFX5,FOXK1,BLM,TDG,MBD1,FOXC2
GO:0045892	Negative regulation of transcription, DNA-templated	7	1322	0.98	0.67	0.0085	9606.ENSP00000250448,9606.ENSP00000256429,9606.ENSP00000290524,9606.ENSP00000328720,9606.ENSP00000376611,9606.ENSP00000468785,9606.ENSP00000497759	FOXA1,MBD2,RFX5,FOXK1,TDG,MBD1,FOXC2
GO:0045893	Positive regulation of transcription, DNA-templated	7	1710	0.87	0.6	0.0085	9606.ENSP00000250448,9606.ENSP00000255476,9606.ENSP00000256429,9606.ENSP00000290524,9606.ENSP00000328720,9606.ENSP00000347232,9606.ENSP00000497759	FOXA1,RFXAP,MBD2,RFX5,FOXK1,BLM,FOXC2
GO:0045008	Depyrimidination	2	8	2.65	1.1	0.01	9606.ENSP00000249910,9606.ENSP00000376611	MBD4,TDG
GO:0010605	Negative regulation of macromolecule metabolic process	8	2760	0.72	0.49	0.0113	9606.ENSP00000250448,9606.ENSP00000256429,9606.ENSP00000290524,9606.ENSP00000328720,9606.ENSP00000347232,9606.ENSP00000376611,9606.ENSP00000468785,9606.ENSP00000497759	FOXA1,MBD2,RFX5,FOXK1,BLM,TDG,MBD1,FOXC2
GO:0006304	DNA modification	3	100	1.73	0.94	0.0134	9606.ENSP00000219431,9606.ENSP00000249910,9606.ENSP00000376611	MPG,MBD4,TDG
GO:0045348	Positive regulation of MHC class II biosynthetic process	2	15	2.38	0.95	0.0177	9606.ENSP00000255476,9606.ENSP00000290524	RFXAP,RFX5
GO:0035561	Regulation of chromatin binding	2	23	2.19	0.79	0.0348	9606.ENSP00000256429,9606.ENSP00000376611	MBD2,TDG
GO:0035510	DNA dealkylation	2	27	2.12	0.73	0.0447	9606.ENSP00000219431,9606.ENSP00000376611	MPG,TDG
GO:0006281	DNA repair	4	497	1.16	0.57	0.0452	9606.ENSP00000219431,9606.ENSP00000249910,9606.ENSP00000347232,9606.ENSP00000376611	MPG,MBD4,BLM,TDG
GO:0006357	Regulation of transcription by RNA polymerase II	7	2586	0.69	0.39	0.0479	9606.ENSP00000250448,9606.ENSP00000255476,9606.ENSP00000256429,9606.ENSP00000290524,9606.ENSP00000328720,9606.ENSP00000376611,9606.ENSP00000497759	FOXA1,RFXAP,MBD2,RFX5,FOXK1,TDG,FOXC2

### Sheet: common fC-fC readers
#term ID	term description	observed gene count	background gene count	strength	signal	false discovery rate	matching proteins in your network (IDs)	matching proteins in your network (labels)
GO:0006284	Base-excision repair	5	43	2.46	4.07	6.04e-08	9606.ENSP00000216714,9606.ENSP00000219066,9606.ENSP00000219431,9606.ENSP00000249910,9606.ENSP00000376611	APEX1,NTHL1,MPG,MBD4,TDG
GO:0006285	Base-excision repair, AP site formation	4	12	2.91	4.08	1.59e-07	9606.ENSP00000219066,9606.ENSP00000219431,9606.ENSP00000249910,9606.ENSP00000376611	NTHL1,MPG,MBD4,TDG
GO:0006304	DNA modification	5	100	2.09	3.1	1.13e-06	9606.ENSP00000216714,9606.ENSP00000219066,9606.ENSP00000219431,9606.ENSP00000249910,9606.ENSP00000376611	APEX1,NTHL1,MPG,MBD4,TDG
GO:0045008	Depyrimidination	3	8	2.97	2.76	2.84e-05	9606.ENSP00000219066,9606.ENSP00000249910,9606.ENSP00000376611	NTHL1,MBD4,TDG
GO:0006139	Nucleobase-containing compound metabolic process	8	2722	0.86	0.75	0.00029	9606.ENSP00000216714,9606.ENSP00000219066,9606.ENSP00000219431,9606.ENSP00000249910,9606.ENSP00000305422,9606.ENSP00000328720,9606.ENSP00000365950,9606.ENSP00000376611	APEX1,NTHL1,MPG,MBD4,CEBPB,FOXK1,RBM3,TDG
GO:0035510	DNA dealkylation	3	27	2.44	2.07	0.00031	9606.ENSP00000216714,9606.ENSP00000219431,9606.ENSP00000376611	APEX1,MPG,TDG
GO:0090304	Nucleic acid metabolic process	7	2203	0.89	0.74	0.0011	9606.ENSP00000216714,9606.ENSP00000219066,9606.ENSP00000219431,9606.ENSP00000249910,9606.ENSP00000305422,9606.ENSP00000365950,9606.ENSP00000376611	APEX1,NTHL1,MPG,MBD4,CEBPB,RBM3,TDG
GO:0034655	Nucleobase-containing compound catabolic process	4	287	1.54	1.27	0.0021	9606.ENSP00000216714,9606.ENSP00000219066,9606.ENSP00000249910,9606.ENSP00000376611	APEX1,NTHL1,MBD4,TDG
GO:0033554	Cellular response to stress	6	1572	0.97	0.76	0.0032	9606.ENSP00000216714,9606.ENSP00000219066,9606.ENSP00000219431,9606.ENSP00000249910,9606.ENSP00000305422,9606.ENSP00000376611	APEX1,NTHL1,MPG,MBD4,CEBPB,TDG
GO:0009117	Nucleotide metabolic process	4	493	1.3	0.87	0.0119	9606.ENSP00000219066,9606.ENSP00000249910,9606.ENSP00000328720,9606.ENSP00000376611	NTHL1,MBD4,FOXK1,TDG
GO:0006950	Response to stress	7	3358	0.71	0.48	0.0122	9606.ENSP00000216714,9606.ENSP00000219066,9606.ENSP00000219431,9606.ENSP00000249910,9606.ENSP00000305422,9606.ENSP00000328720,9606.ENSP00000376611	APEX1,NTHL1,MPG,MBD4,CEBPB,FOXK1,TDG
GO:0080111	DNA demethylation	2	22	2.35	1.08	0.0159	9606.ENSP00000216714,9606.ENSP00000376611	APEX1,TDG
