## Supplementary material for "Proteomics-Based Discovery of Symmetry-Specific Readers and Antireaders of 5-Formylcytosine in Mammalian DNA": Table S11. Significantly enriched proteins of pulldown with mESC and mSP1probe

### Sheet: a. mC-mC vs C-C
Name	Enriched for	Fold change (log2)	Significance
Mbd2	mC/mC	-4.87958	5.8284
Mbd1	mC/mC	-3.47277	4.86525
Mecp2	mC/mC	-2.75654	10.3224
Mbd4	mC/mC	-2.56668	6.82096
Clk2	mC/mC	-2.45817	2.19487
Polr2j	mC/mC	-2.16038	3.25636
Uhrf1	mC/mC	-2.08097	7.89977
L3mbtl3	C/C	6.13739	2.95043
Kat6b	C/C	3.15719	3.94789
Bcor	C/C	3.11701	8.44183
Pcgf1	C/C	3.11574	7.43307
Kdm2b	C/C	3.07954	8.33345
Banp	C/C	2.88567	4.87743
Zmynd11	C/C	2.75345	3.21083
Vcp	C/C	2.59772	7.35381
Cxxc1	C/C	2.13901	3.85914

### Sheet: b. mC-mC vs fC-fC
Name	Enriched for	Fold change (log2)	Significance
Clk2	mC/mC	-3.8393	4.18836
Mbd1	mC/mC	-3.3157	5.30737
Mbd2	mC/mC	-3.09608	2.84436
Mecp2	mC/mC	-2.08093	8.63982
Foxp4	fC/fC	3.7812	3.70196
Foxp2	fC/fC	3.62832	5.71466
Tdg	fC/fC	3.38446	5.17205
Lin28b	fC/fC	3.17002	4.52214
Rbms2	fC/fC	2.95902	3.24692
Foxf2	fC/fC	2.77285	4.09646
Foxp1	fC/fC	2.75972	2.32076
Dazap1	fC/fC	2.52432	4.28086
Rbm3	fC/fC	2.35392	7.85834
Cdx2	fC/fC	2.32137	3.1496
Apex1	fC/fC	2.30621	7.79214
Rbms1	fC/fC	2.05988	5.5465
Pcbp1	fC/fC	2.04542	5.81457

### Sheet: c. C-C vs fC-fC
Name	Enriched for	Fold change (log2)	Significance
L3mbtl3	C/C	-6.79514	6.14855
Bcor	C/C	-3.08876	10.4064
Pcgf1	C/C	-3.06002	7.58824
Kdm2b	C/C	-2.97129	6.24753
Zmynd11	C/C	-2.93089	5.23863
Kdm2a	C/C	-2.68775	2.46443
Banp	C/C	-2.43876	3.39401
Kat6b	C/C	-2.30195	2.74185
Vcp	C/C	-2.24672	7.42413
Atf7	C/C	-2.14346	3.74862
Ptbp2	fC/fC	4.85055	2.04595
Foxp1	fC/fC	4.5316	4.89337
Foxp4	fC/fC	3.70782	5.69671
Foxk2	fC/fC	3.50829	4.23995
Foxp2	fC/fC	3.09705	4.47381
Tdg	fC/fC	3.02026	5.2759
Cdx2	fC/fC	2.97758	2.9441
Foxk1	fC/fC	2.79612	7.60378
Lin28b	fC/fC	2.65301	4.31887
Mus81	fC/fC	2.56351	4.60691
Rbms2	fC/fC	2.51249	2.63716
Suds3	fC/fC	2.31753	2.00562
Rbm3	fC/fC	2.2878	6.64049
Mbd4	fC/fC	2.13229	5.13906
Tbl1xr1	fC/fC	2.11155	3.01001
Msi1	fC/fC	2.08448	6.03954
Cirbp	fC/fC	2.06768	8.23428

### Sheet: d. fC-C vs fC-mC
Name	Enriched for	Fold change (log2)	Significance
Cdca7l	fC/C	-2.73251	3.40393
Atf7	fC/C	-2.54844	5.5248
Mbd2	fC/mC	3.46941	5.78502
Foxk2	fC/mC	3.1617	6.39784
Mbd1	fC/mC	2.57601	2.89603
Eloc	fC/mC	2.50857	5.41064
Foxp1	fC/mC	2.42818	2.91134
Taf9b	fC/mC	2.19834	2.42376
Chaf1a	fC/mC	2.19557	2.0065
Foxk1	fC/mC	2.17119	5.9338
Mbd4	fC/mC	2.11677	8.94963

### Sheet: e. mC-mC vs fC-mC
Name	Enriched for	Fold change (log2)	Significance
Clk2	mC/mC	-2.50481	2.70962
Lin28b	fC/mC	2.96207	5.48018
Tdg	fC/mC	2.44101	4.25323
Apex1	fC/mC	2.27223	8.80533

### Sheet: f. C-C vs fC-mC
Name	Enriched for	Fold change (log2)	Significance
L3mbtl3	C/C	-5.80802	3.3559
Pcgf1	C/C	-3.36698	8.1212
Kdm2b	C/C	-3.14911	5.8408
Banp	C/C	-3.14248	4.14657
Bcor	C/C	-3.08965	8.87236
Zmynd11	C/C	-2.87445	5.82158
Kdm2a	C/C	-2.85798	2.37037
Kat6b	C/C	-2.57223	2.49626
Vcp	C/C	-2.47307	7.22483
Cxxc1	C/C	-2.37787	3.39608
Lcor	C/C	-2.16191	2.91243
Atf7	C/C	-2.13341	3.07922
Mbd2	fC/mC	3.5239	7.25289
Mbd4	fC/mC	2.90929	7.21081
Topbp1	fC/mC	2.77201	2.77056
Parp2	fC/mC	2.38358	7.27844
Uhrf1	fC/mC	2.10514	8.00406
Lin28b	fC/mC	2.09331	3.37763

### Sheet: g. fC-fC vs fC-mC
Name	Enriched for	Fold change (log2)	Significance
Foxp2	fC/fC	-4.0056	5.80247
Foxp4	fC/fC	-3.14891	3.21185
Pura	fC/fC	-3.1113	3.07992
Foxf2	fC/fC	-2.35772	3.78386
Dazap1	fC/fC	-2.24604	4.64336
Mbd1	fC/mC	2.91659	2.90057

### Sheet: h. mC-mC vs fC-C
Name	Enriched for	Fold change (log2)	Significance
Mbd2	mC/mC	-5.26478	5.54849
Mbd1	mC/mC	-3.60928	4.54405
Foxk2	mC/mC	-2.8265	4.40681
Mecp2	mC/mC	-2.7613	11.6479
Rbpj	mC/mC	-2.70653	4.5052
Chd3	mC/mC	-2.6212	5.18787
Eloc	mC/mC	-2.43841	4.89898
Chaf1a	mC/mC	-2.32673	2.45761
Ttn	mC/mC	-2.28179	2.13699
Jrk	mC/mC	-2.18199	3.57783
Pspc1	mC/mC	-2.05715	2.71733
Pop4	mC/mC	-2.02292	2.04593
Apex1	fC/C	2.49315	8.98524
Tdg	fC/C	2.19904	4.54396
Mxi1	fC/C	2.03583	4.88464

### Sheet: i. C-C vs fC-C
Name	Enriched for	Fold change (log2)	Significance
Pcgf1	C/C	-4.17764	4.11952
L3mbtl3	C/C	-4.17227	4.53454
Bcor	C/C	-3.79542	3.74614
Vcp	C/C	-3.64214	4.30721
Kdm2b	C/C	-3.04348	3.13474
Chaf1a	C/C	-2.95253	2.15811
Zmynd11	C/C	-2.84782	5.52654
Kdm2a	C/C	-2.76468	2.98861
Taf9b	C/C	-2.63898	2.08582
Banp	C/C	-2.57111	5.01729
Kmt2b	C/C	-2.42221	6.34908
Cxxc1	C/C	-2.35705	3.29923
Kmt2a	C/C	-2.04625	9.38749
Lcor	C/C	-2.00374	2.84262
Tp53	fC/C	3.10771	5.52042
Topbp1	fC/C	2.67636	2.05808
Tdg	fC/C	2.16016	4.95801
Apex1	fC/C	2.12404	8.35623

### Sheet: j. fC-fC vs fC-C
Name	Enriched for	Fold change (log2)	Significance
Ptbp2	fC/fC	-5.65083	2.48874
Foxk2	fC/fC	-4.70881	9.65061
Foxp1	fC/fC	-4.40366	6.12724
Foxp2	fC/fC	-3.85281	5.47926
Foxp4	fC/fC	-3.58824	4.42506
Foxk1	fC/fC	-3.58472	6.60658
Hdac3	fC/fC	-2.7773	2.18173
Taf9b	fC/fC	-2.38325	2.16745
Tbl1xr1	fC/fC	-2.34542	2.91892
Suds3	fC/fC	-2.22142	3.38614
Foxf2	fC/fC	-2.16423	3.34116
Eloc	fC/fC	-2.11754	4.78088
Jrk	fC/fC	-2.08493	2.76646
Ncor1	fC/fC	-2.00013	2.83318
Atf7	fC/C	2.57237	4.78182
L3mbtl3	fC/C	2.56191	3.02045
Creb5	fC/C	2.22149	4.3534
